# Similar neuronal imprint and absence of cross-seeded partner fibrils in α-synuclein aggregates from MSA and Parkinson’s disease brains

**DOI:** 10.1101/2021.06.22.449410

**Authors:** Florent Laferrière, Stéphane Claverol, Erwan Bezard, Francesca De Giorgi, François Ichas

**Affiliations:** CNRS, Institut des Maladies Neurodégénératives, UMR 5293, Bordeaux, France; Université de Bordeaux, Institut des Maladies Neurodégénératives, UMR 5293, Bordeaux, France; Plateforme Proteome, Univ. Bordeaux, Bordeaux, France; INSERM, Laboratoire de Neurosciences Expérimentales et Cliniques, U-1084, Université de Poitiers, Poitiers, France

**Author notes:** Co-senior authorship (Francesca De Giorgi, François Ichas). Correspondence to: - Dr. Florent Laferrière, Institut des Maladies Neurodégénératives, Centre Broca, Nouvelle-Aquitaine, Université de Bordeaux, 146 rue Léo Saignat 33000 Bordeaux, France.,., - Dr. François Ichas, Institut des Maladies Neurodégénératives, Centre Broca Nouvelle-Aquitaine, Université de Bordeaux, 146 rue Léo Saignat 33000 Bordeaux, France.,.

**Keywords:** alpha-synuclein, synucleinopathy, Lewy bodies, glial cytoplasmic inclusions, cross-seeding

## Abstract

Aggregated alpha-synuclein (α-syn) is a principal constituent of Lewy bodies (LBs) and glial cytoplasmic inclusions (GCIs) observed respectively inside neurons in Parkinson’s disease (PD) and oligodendrocytes in multiple system atrophy (MSA). Yet, the cellular origin, the pathophysiological role, and the mechanism of formation of these inclusions bodies (IBs) remain to be elucidated. It has recently been proposed that α-syn IBs eventually cause the demise of the host cell by virtue of the cumulative sequestration of partner proteins and organelles. In particular, the hypothesis of a local cross-seeding of other fibrillization-prone proteins like tau or TDP-43 has also been put forward. We submitted sarkosyl-insoluble extracts of post-mortem brain tissue from PD, MSA and control subjects to a comparative proteomic analysis to address these points. Our studies indicate that: i) α-syn is by far the most enriched protein in PD and MSA extracts compared to controls; ii) PD and MSA extracts share a striking overlap of their sarkosyl-insoluble proteomes, consisting of a vast majority of mitochondrial and neuronal synaptic proteins, and (iii) other fibrillization-prone protein candidates possibly cross-seeded by α-syn are neither found in PD nor MSA extracts. Thus, our results (i) support the idea that pre-assembled building blocks originating in neurons serve to the formation of GCIs in MSA, (ii) show no sign of amyloid cross-seeding in either synucleinopathy, and (iii) point to the sequestration of mitochondria and of neuronal synaptic components in both LBs and GCIs.
