## Appendix B for "Similar neuronal imprint and absence of cross-seeded partner fibrils in α-synuclein aggregates from MSA and Parkinson’s disease brains"

### Sheet: PD
Master / Candidate	Accession	Description	Coverage [%]	# Peptides	# PSMs	# Unique Peptides	# AAs	MW [kDa]	calc. pI	Score Sequest HT	# Peptides : Sequest HT	FC : PD/CTL	FC : MSA/CTL	FC : PD/MSA	FC : MSA/PD	pValue : PD/CTL	pValue : MSA/CTL	pValue : PD/MSA	Z score : PD/CTL	Z score : MSA/CTL	Z score : PD/MSA	Z score : MSA/PD	Mean Abundance CTL	Mean Abundance PD	Mean Abundance MSA	LB score	GCI score	IB score
Master Protein	Q9ULD0	2-oxoglutarate dehydrogenase-like, mitochondrial OS=Homo sapiens OX=9606 GN=OGDHL PE=1 SV=3	6	6	21	6	1010	114.4	6.65	47.7	6	2.158	2.444	0.883	1.1325	0.0237672	0.0115701	0.800464	3.50464	4.7332	0.085349	0.109465	272717	548578	643814	0	0	0
Master Protein	Q9HD33	39S ribosomal protein L47, mitochondrial OS=Homo sapiens OX=9606 GN=MRPL47 PE=1 SV=2	11	3	6	3	250	29.4	10.37	11.06	3	2.327	1.274	1.827	0.547345	0.0181968	0.692159	0.0491687	4.04899	0.203578	2.39028	0.716098	266353	526042	298074	0	0	0
Master Protein	H3BNQ7	4-aminobutyrate aminotransferase, mitochondrial OS=Homo sapiens OX=9606 GN=ABAT PE=1 SV=1	26	11	55	11	515	57.9	7.87	140.79	11	3.649	1.368	2.668	0.374813	0.0299685	0.200242	0.346511	5.55865	0.955471	1.22804	0.17252	798985	2.48453e+06	1.60857e+06	0	0	0
Master Protein	P62277	40S ribosomal protein S13 OS=Homo sapiens OX=9606 GN=RPS13 PE=1 SV=2	37	5	29	5	151	17.2	10.54	69.77	5	2.317	1.547	1.498	0.667557	0.0293891	0.0800488	0.70683	3.54921	1.69651	0.225726	0.100591	704039	1.47536e+06	1.30718e+06	0	0	0
Master Protein	A0A024R4M0	40S ribosomal protein S9 OS=Homo sapiens OX=9606 GN=RPS9 PE=1 SV=1	41	10	66	10	194	22.6	10.65	143.27	10	1.605	1.168	1.375	0.727273	0.0432165	0.163547	0.571898	2.18978	0.918466	0.333687	0.176496	5.27285e+06	8.64938e+06	7.51956e+06	0	0	0
Master Protein	F5GZS6	4F2 cell-surface antigen heavy chain OS=Homo sapiens OX=9606 GN=SLC3A2 PE=1 SV=1	13	5	12	5	599	64.8	5.1	31.4	5	1.742	2.212	0.788	1.26904	0.00970948	0.00225151	0.339739	3.5063	5.85633	0.369457	0.594993	155960	290775	349660	0	0	0
Master Protein	P10809	60 kDa heat shock protein, mitochondrial OS=Homo sapiens OX=9606 GN=HSPD1 PE=1 SV=2	25	11	62	11	573	61	5.87	191.22	11	2.399	2.537	0.946	1.05708	0.00633007	0.00237674	0.572443	5.27442	6.65713	0.229185	0.256097	1.52843e+06	3.5577e+06	4.2649e+06	2	1	3
Master Protein	F8W7C6	60S ribosomal protein L10 OS=Homo sapiens OX=9606 GN=RPL10 PE=1 SV=2	27	4	29	4	163	18.6	9.95	74.82	4	1.721	1.577	1.091	0.91659	0.0195599	0.0173641	0.993851	2.94056	2.77607	0.00292269	0.00245546	764789	1.22797e+06	1.24944e+06	0	0	0
Master Protein	P50914	60S ribosomal protein L14 OS=Homo sapiens OX=9606 GN=RPL14 PE=1 SV=4	24	5	45	5	215	23.4	10.93	127.17	5	1.894	1.085	1.745	0.573066	0.03855	0.810306	0.0840894	2.67807	0.0991157	1.87633	0.616194	4.30421e+06	7.49283e+06	4.85782e+06	0	0	0
Master Protein	P61313	60S ribosomal protein L15 OS=Homo sapiens OX=9606 GN=RPL15 PE=1 SV=2	33	7	73	7	204	24.1	11.62	234.05	7	1.751	1.178	1.486	0.672948	0.030957	0.58436	0.111513	2.64268	0.27485	1.41567	0.641099	9.21762e+06	1.38989e+07	1.03634e+07	0	0	0
Master Protein	M0R3D6	60S ribosomal protein L18a (Fragment) OS=Homo sapiens OX=9606 GN=RPL18A PE=1 SV=1	43	6	45	6	141	16.7	10.77	120.87	6	1.907	1.327	1.437	0.695894	0.0143108	0.216246	0.143603	3.51715	0.882523	1.21116	0.586525	2.00143e+06	3.63929e+06	2.68974e+06	0	0	0
Master Protein	H0YKD8	60S ribosomal protein L28 OS=Homo sapiens OX=9606 GN=RPL28 PE=1 SV=1	22	4	19	4	170	19.1	11.46	48.72	4	1.701	1.156	1.472	0.679348	0.0482845	0.476911	0.229865	2.23884	0.371727	0.939913	0.433782	1.17043e+06	2.06871e+06	1.49729e+06	0	0	0
Master Protein	P39023	60S ribosomal protein L3 OS=Homo sapiens OX=9606 GN=RPL3 PE=1 SV=2	23	9	35	9	403	46.1	10.18	90.41	9	2.767	1.743	1.588	0.629723	0.0139479	0.181861	0.16604	5.13414	1.29027	1.2383	0.491051	1.69437e+06	3.85405e+06	2.57392e+06	0	0	0
Master Protein	Q9Y3U8	60S ribosomal protein L36 OS=Homo sapiens OX=9606 GN=RPL36 PE=1 SV=3	30	5	37	5	105	12.2	11.59	94.73	5	1.624	1.091	1.489	0.671592	0.027839	0.819115	0.0583852	2.52588	0.094541	1.83697	0.828541	3.8966e+06	5.84816e+06	4.16728e+06	0	0	0
Master Protein	Q02878	60S ribosomal protein L6 OS=Homo sapiens OX=9606 GN=RPL6 PE=1 SV=3	45	14	79	14	288	32.7	10.58	190.86	14	1.587	1.303	1.218	0.821018	0.036703	0.460904	0.180202	2.27782	0.438316	0.906484	0.611034	7.38433e+06	1.05599e+07	8.43176e+06	0	0	0
Master Protein	P62424	60S ribosomal protein L7a OS=Homo sapiens OX=9606 GN=RPL7A PE=1 SV=2	45	16	134	16	266	30	10.61	364.44	16	1.744	1.177	1.482	0.674764	0.0172778	0.696892	0.0459834	3.07382	0.184594	1.98202	0.902428	7.79693e+06	1.25309e+07	8.6148e+06	0	0	0
Master Protein	P24752	Acetyl-CoA acetyltransferase, mitochondrial OS=Homo sapiens OX=9606 GN=ACAT1 PE=1 SV=1	6	2	8	2	427	45.2	8.85	23.83	2	2.708	3.736	0.725	1.37931	0.013568	0.00429368	0.334384	5.05715	8.84375	0.344922	0.656213	77190.6	223708	301828	0	0	0
Master Protein	Q9NVJ2	ADP-ribosylation factor-like protein 8B OS=Homo sapiens OX=9606 GN=ARL8B PE=1 SV=1	20	4	17	3	186	21.5	8.43	24.24	4	2.836	1.636	1.733	0.577034	0.0354504	0.393935	0.207888	4.11327	0.661885	1.1822	0.393635	100413	241548	142710	0	0	0
Master Protein	P12814	Alpha-actinin-1 OS=Homo sapiens OX=9606 GN=ACTN1 PE=1 SV=2	26	19	93	8	892	103	5.41	280.27	19	5.571	3.573	1.559	0.641437	0.0115819	0.0122268	0.998591	10.7867	6.83404	0.000954801	0.000392844	100901	508280	457879	0	0	0
Master Protein	E7EPV7	Alpha-synuclein OS=Homo sapiens OX=9606 GN=SNCA PE=1 SV=1	66	9	92	7	115	11.8	9.23	350.2	9	36.193	38.627	0.937	1.06724	0.006985	0.00356205	0.771555	78.0261	94.5705	0.105537	0.120206	1.10241e+06	2.60836e+07	3.8323e+07	6	4	10
Master Protein	P49418	Amphiphysin OS=Homo sapiens OX=9606 GN=AMPH PE=1 SV=1	20	11	43	9	695	76.2	4.64	117.27	11	2.417	2.084	1.16	0.862069	0.00493194	0.0137716	0.601472	5.57598	3.87836	0.25611	0.190332	708168	1.64719e+06	1.39156e+06	0	0	0
Master Protein	A0A087X253	AP complex subunit beta OS=Homo sapiens OX=9606 GN=AP2B1 PE=1 SV=1	17	14	78	7	913	101.3	5.29	201	14	1.598	1.796	0.89	1.1236	0.0105771	0.00198727	0.258273	3.15706	4.85233	0.523249	0.660585	739737	1.17923e+06	1.415e+06	0	0	0
Master Protein	A0A0R4J2G3	Arylacetamide deacetylase-like 1 OS=Homo sapiens OX=9606 GN=NCEH1 PE=1 SV=1	7	3	4	3	440	49	7.93	10.32	3	2.685	2.816	0.953	1.04932	0.0243635	0.0154648	0.916028	4.3316	5.09881	0.0363011	0.03997	69410	196674	219692	0	0	0
Master Protein	P24539	ATP synthase F(0) complex subunit B1, mitochondrial OS=Homo sapiens OX=9606 GN=ATP5PB PE=1 SV=2	23	7	30	7	256	28.9	9.36	87.79	7	1.909	2.099	0.91	1.0989	0.0280588	0.0224977	0.980319	2.96264	3.45886	0.00785577	0.00948649	666236	1.29373e+06	1.35274e+06	1	1	2
Master Protein	P48047	ATP synthase subunit O, mitochondrial OS=Homo sapiens OX=9606 GN=ATP5PO PE=1 SV=1	51	8	53	8	213	23.3	9.96	130.69	8	1.744	1.38	1.264	0.791139	0.0245741	0.038196	0.927145	2.80701	1.95681	0.0415256	0.0259909	1.94241e+06	3.2669e+06	3.10982e+06	0	0	0
Master Protein	Q01813	ATP-dependent 6-phosphofructokinase, platelet type OS=Homo sapiens OX=9606 GN=PFKP PE=1 SV=2	24	16	78	14	784	85.5	7.55	232.39	16	1.628	1.899	0.857	1.16686	0.0240562	0.00285434	0.171765	2.63536	4.83199	0.65566	0.892724	1.39673e+06	2.09763e+06	2.6548e+06	3	1	4
Master Protein	G3V325	ATP5MF-PTCD1 readthrough OS=Homo sapiens OX=9606 GN=ATP5MF-PTCD1 PE=4 SV=1	3	2	26	2	749	84.1	8.72	71.53	2	2.526	2.051	1.232	0.811688	0.0357262	0.287283	0.291994	3.65516	1.11101	0.658659	0.433949	277083	702797	466219	0	0	0
Master Protein	P98160	Basement membrane-specific heparan sulfate proteoglycan core protein OS=Homo sapiens OX=9606 GN=HSPG2 PE=1 SV=4	28	85	617	85	4391	468.5	6.51	1877.83	85	2.378	1.284	1.853	0.539665	0.0384538	0.914995	0.0632253	3.36501	0.0495386	2.22195	0.647118	3.46115e+07	9.90381e+07	3.91694e+07	2	1	3
Master Protein	P35612	Beta-adducin OS=Homo sapiens OX=9606 GN=ADD2 PE=1 SV=3	9	5	12	4	726	80.8	5.92	32.69	5	2.42	2.247	1.077	0.928505	0.0290734	0.0247427	0.989573	3.71834	3.60992	0.00490261	0.00422664	194083	379271	378250	0	0	0
Master Protein	O75746	Calcium-binding mitochondrial carrier protein Aralar1 OS=Homo sapiens OX=9606 GN=SLC25A12 PE=1 SV=2	22	13	58	13	678	74.7	8.38	150.06	13	3.103	2.24	1.385	0.722022	0.0459748	0.0487802	0.998715	4.1502	2.93833	0.000773297	0.000403131	567029	1.43126e+06	1.44235e+06	0	1	1
Master Protein	Q8NCB2	CaM kinase-like vesicle-associated protein OS=Homo sapiens OX=9606 GN=CAMKV PE=2 SV=2	22	8	33	8	501	54.3	5.55	79.82	8	1.543	1.563	0.987	1.01317	0.0204962	0.0145024	0.948936	2.60509	2.87367	0.0224671	0.0230628	841799	1.51839e+06	1.60292e+06	0	0	0
Master Protein	A0A2R8Y7Z0	Catenin beta-1 OS=Homo sapiens OX=9606 GN=CTNNB1 PE=1 SV=1	4	3	9	2	780	85.3	5.92	26.28	3	1.614	2.258	0.714	1.40056	0.0209464	0.00168491	0.0915287	2.70973	6.26239	0.741448	1.4544	127737	219152	316496	0	0	0
Master Protein	Q9NZ45	CDGSH iron-sulfur domain-containing protein 1 OS=Homo sapiens OX=9606 GN=CISD1 PE=1 SV=1	26	2	10	2	108	12.2	9.09	32.64	2	1.891	1.712	1.104	0.905797	0.0257601	0.0437204	0.898941	3.0049	2.32715	0.0510809	0.0419102	205506	401071	371629	1	1	2
Master Protein	B5MCD7	cDNA FLJ52856, highly similar to Synaptogyrin-1 OS=Homo sapiens OX=9606 GN=SYNGR1 PE=1 SV=1	14	2	10	2	169	18.5	7.05	36.93	2	2.224	1.927	1.154	0.866551	0.010631	0.0165918	0.912647	4.3889	3.43027	0.0458103	0.0343995	468013	1.14773e+06	1.05318e+06	0	0	0
Master Protein	Q8N126	Cell adhesion molecule 3 OS=Homo sapiens OX=9606 GN=CADM3 PE=1 SV=1	23	5	18	5	398	43.3	6.09	53.14	5	1.77	1.58	1.12	0.892857	0.00125907	0.00475221	0.344314	5.13291	3.67051	0.51861	0.413433	287280	520321	455256	0	0	0
Master Protein	O75390	Citrate synthase, mitochondrial OS=Homo sapiens OX=9606 GN=CS PE=1 SV=2	19	8	54	8	466	51.7	8.32	130.42	8	1.735	1.607	1.08	0.925926	0.0215166	0.0179554	0.986066	2.89264	2.80551	0.00658132	0.00564242	1.89728e+06	3.37066e+06	3.50411e+06	0	0	0
Master Protein	E5RFC6	Clathrin coat assembly protein AP180 (Fragment) OS=Homo sapiens OX=9606 GN=SNAP91 PE=1 SV=1	50	6	32	6	149	17	9.7	96.87	6	1.864	1.986	0.939	1.06496	0.0389703	0.0279358	0.958145	2.62687	3.08593	0.0174362	0.0197752	772697	1.4764e+06	1.53156e+06	0	0	0
Master Protein	A0A087WVQ6	Clathrin heavy chain OS=Homo sapiens OX=9606 GN=CLTC PE=1 SV=1	33	47	319	47	1679	191.9	5.69	911.39	47	1.789	1.854	0.965	1.03627	0.0013983	0.000794627	0.75449	5.10652	5.7471	0.118064	0.126784	1.02884e+07	1.85234e+07	1.98896e+07	0	0	0
Master Protein	P39060	Collagen alpha-1(XVIII) chain OS=Homo sapiens OX=9606 GN=COL18A1 PE=1 SV=5	5	6	17	6	1754	178.1	6.01	40.77	6	4.021	1.461	2.753	0.36324	0.0158738	0.899633	0.0262367	7.23506	0.0671102	4.35274	0.574316	193114	826957	250908	0	0	0
Master Protein	Q07021	Complement component 1 Q subcomponent-binding protein, mitochondrial OS=Homo sapiens OX=9606 GN=C1QBP PE=1 SV=1	17	3	7	3	282	31.3	4.84	20.1	3	7.35	5.059	1.453	0.688231	0.0458418	0.136557	0.678712	9.83973	4.37445	0.244561	0.115839	38969.2	203084	163431	0	1	1
Master Protein	P31930	Cytochrome b-c1 complex subunit 1, mitochondrial OS=Homo sapiens OX=9606 GN=UQCRC1 PE=1 SV=3	24	8	43	8	480	52.6	6.37	117.42	8	2.254	1.955	1.153	0.867303	0.0228725	0.0255841	0.994849	3.69811	3.11242	0.00258595	0.00194519	792679	1.74067e+06	1.77358e+06	1	1	2
Master Protein	P22695	Cytochrome b-c1 complex subunit 2, mitochondrial OS=Homo sapiens OX=9606 GN=UQCRC2 PE=1 SV=3	30	9	45	9	453	48.4	8.63	139.93	9	2.245	2.043	1.099	0.909918	0.0112758	0.00883994	0.970903	4.37293	4.1954	0.0140935	0.0116688	537685	1.20528e+06	1.30129e+06	1	1	2
Master Protein	P13073	Cytochrome c oxidase subunit 4 isoform 1, mitochondrial OS=Homo sapiens OX=9606 GN=COX4I1 PE=1 SV=1	24	4	25	4	169	19.6	9.51	61.52	4	2.12	2.135	0.993	1.00705	0.0343795	0.0172879	0.828286	3.10305	3.76242	0.0812471	0.0823966	573588	1.04447e+06	1.16373e+06	1	1	2
Master Protein	P09669	Cytochrome c oxidase subunit 6C OS=Homo sapiens OX=9606 GN=COX6C PE=1 SV=2	37	3	12	3	75	8.8	10.39	20.79	3	3.87	2.62	1.477	0.677048	0.00682894	0.0102959	0.916797	8.38105	5.20681	0.0557225	0.0255429	365121	1.33837e+06	1.30138e+06	0	0	0
Master Protein	P08574	Cytochrome c1, heme protein, mitochondrial OS=Homo sapiens OX=9606 GN=CYC1 PE=1 SV=3	11	3	13	3	325	35.4	9	28.87	3	2.007	2.144	0.936	1.06838	0.0209699	0.010971	0.831124	3.36855	4.20171	0.0751926	0.0858269	262486	577528	656918	0	1	1
Master Protein	Q9H3Z4	DnaJ homolog subfamily C member 5 OS=Homo sapiens OX=9606 GN=DNAJC5 PE=1 SV=1	16	3	16	3	198	22.1	5.07	52.37	3	4.58	2.411	1.9	0.526316	0.0424197	0.146752	0.610734	6.28574	2.00937	0.406881	0.112709	134969	560991	409368	0	0	0
Master Protein	Q9Y6R1	Electrogenic sodium bicarbonate cotransporter 1 OS=Homo sapiens OX=9606 GN=SLC4A4 PE=1 SV=1	4	4	15	4	1079	121.4	6.8	31.14	4	2.539	1.263	2.01	0.497512	0.0461916	0.208491	0.498333	3.39067	0.859992	0.607985	0.150488	182912	485609	350747	0	0	0
Master Protein	P26641	Elongation factor 1-gamma OS=Homo sapiens OX=9606 GN=EEF1G PE=1 SV=3	5	2	7	2	437	50.1	6.67	19.02	2	1.661	1.5	1.108	0.902527	0.0127287	0.0311441	0.722454	3.14795	2.25994	0.156438	0.127428	117272	201435	183977	0	1	1
Master Protein	B7ZC39	Endophilin-B2 OS=Homo sapiens OX=9606 GN=SH3GLB2 PE=1 SV=1	16	5	12	5	374	41.6	5.97	32.01	5	2.031	2.653	0.766	1.30548	0.0404796	0.0291686	0.959682	2.8287	4.07258	0.0136904	0.0233324	192283	432029	483187	0	0	0
Master Protein	P43003	Excitatory amino acid transporter 1 OS=Homo sapiens OX=9606 GN=SLC1A3 PE=1 SV=1	11	4	34	4	542	59.5	8.41	123.04	4	2.9	2.213	1.31	0.763359	0.027275	0.0984545	0.578926	4.53628	2.22797	0.310964	0.181204	549896	1.42052e+06	1.11471e+06	1	0	1
Master Protein	Q96A65	Exocyst complex component 4 OS=Homo sapiens OX=9606 GN=EXOC4 PE=1 SV=1	9	7	29	7	974	110.4	6.49	73.93	7	1.696	1.707	0.994	1.00604	0.0287574	0.0680166	0.768701	2.61396	1.99273	0.113557	0.114932	241155	404231	359130	0	0	0
Master Protein	P47755	F-actin-capping protein subunit alpha-2 OS=Homo sapiens OX=9606 GN=CAPZA2 PE=1 SV=3	12	3	9	2	286	32.9	5.85	23.5	3	3.863	2.449	1.577	0.634115	0.0129253	0.0578244	0.452785	7.29551	3.03159	0.542658	0.218204	56904.2	207015	131832	0	0	0
Master Protein	O75955	Flotillin-1 OS=Homo sapiens OX=9606 GN=FLOT1 PE=1 SV=3	69	25	291	25	427	47.3	7.49	952.5	25	1.648	1.569	1.051	0.951475	0.0329767	0.0558452	0.903433	2.442	1.96598	0.0463534	0.041964	4.70304e+07	7.40563e+07	7.08889e+07	0	0	0
Master Protein	Q14254	Flotillin-2 OS=Homo sapiens OX=9606 GN=FLOT2 PE=1 SV=2	57	24	315	24	428	47	5.25	1016.06	24	1.852	1.684	1.1	0.909091	0.0173216	0.0339138	0.834938	3.26214	2.47485	0.0861802	0.0712233	3.56777e+07	5.89028e+07	5.49113e+07	0	0	0
Master Protein	P07954	Fumarate hydratase, mitochondrial OS=Homo sapiens OX=9606 GN=FH PE=1 SV=3	19	6	19	6	510	54.6	8.76	60.4	6	5.074	6.56	0.774	1.29199	0.00661331	0.00206568	0.463447	11.0592	17.6132	0.258516	0.431524	98025.3	486564	694015	0	0	0
Master Protein	Q6PCE3	Glucose 1,6-bisphosphate synthase OS=Homo sapiens OX=9606 GN=PGM2L1 PE=1 SV=3	5	3	12	3	622	70.4	7.15	26.01	3	2.457	3.093	0.794	1.25945	0.0141697	0.00406673	0.47834	4.5421	7.3946	0.254289	0.403354	89535.4	213222	264136	0	0	0
Master Protein	P00367	Glutamate dehydrogenase 1, mitochondrial OS=Homo sapiens OX=9606 GN=GLUD1 PE=1 SV=2	33	16	97	16	558	61.4	7.8	272.92	16	2.187	2.801	0.781	1.28041	0.0027652	0.000839732	0.369934	5.59494	8.61548	0.337295	0.552978	2.80576e+06	6.53122e+06	7.83214e+06	2	0	2
Master Protein	P42262	Glutamate receptor 2 OS=Homo sapiens OX=9606 GN=GRIA2 PE=1 SV=3	3	2	8	2	883	98.8	7.58	27.69	2	2.871	2.396	1.198	0.834725	0.0140309	0.0363433	0.700042	5.31971	3.44922	0.185541	0.129279	26080.8	74333.5	59255	0	0	0
Master Protein	O94925	Glutaminase kidney isoform, mitochondrial OS=Homo sapiens OX=9606 GN=GLS PE=1 SV=1	19	9	45	9	669	73.4	7.77	133.59	9	1.614	1.653	0.977	1.02354	0.0279245	0.0348942	0.980769	2.50818	2.40883	0.00823936	0.00863186	565701	1.04753e+06	1.03061e+06	1	0	1
Master Protein	A0A2R8YDT1	Glutamine synthetase OS=Homo sapiens OX=9606 GN=GLUL PE=1 SV=1	15	6	40	6	507	57.1	8.37	114.07	6	1.87	1.641	1.139	0.877963	0.034889	0.0739133	0.820218	2.72517	1.85643	0.0980348	0.0755671	1.83247e+06	3.70323e+06	3.28016e+06	0	0	0
Master Protein	E9PHN7	Glutathione S-transferase Mu 2 OS=Homo sapiens OX=9606 GN=GSTM2 PE=1 SV=2	40	6	19	3	181	21.3	8.32	46.02	6	4.203	3.922	1.072	0.932836	0.0484809	0.0548977	0.994425	5.52455	4.94347	0.00260272	0.00226484	75057.8	221156	206021	0	0	0
Master Protein	P04792	Heat shock protein beta-1 OS=Homo sapiens OX=9606 GN=HSPB1 PE=1 SV=2	30	6	33	6	205	22.8	6.4	93.58	6	2.615	2.08	1.257	0.795545	0.0212759	0.0257367	0.985131	4.37257	3.30605	0.00817801	0.00517579	498257	1.3542e+06	1.3733e+06	3	0	3
Master Protein	Q16543	Hsp90 co-chaperone Cdc37 OS=Homo sapiens OX=9606 GN=CDC37 PE=1 SV=1	10	2	3	2	378	44.4	5.25	8.15	2	1.642	1.867	0.879	1.13766	0.0133248	0.00538768	0.670405	3.07931	4.23547	0.15265	0.197569	40773.7	73538	84232.9	0	0	0
Master Protein	P48735	Isocitrate dehydrogenase [NADP], mitochondrial OS=Homo sapiens OX=9606 GN=IDH2 PE=1 SV=2	32	12	63	12	452	50.9	8.69	183.44	12	2.118	2.712	0.781	1.28041	0.0127185	0.00441927	0.578165	4.01481	6.38581	0.185838	0.304672	819708	1.81722e+06	2.13653e+06	1	1	2
Master Protein	Q96N66	Lysophospholipid acyltransferase 7 OS=Homo sapiens OX=9606 GN=MBOAT7 PE=1 SV=2	5	2	8	2	472	52.7	8.97	19.25	2	1.761	1.399	1.258	0.794913	0.0154785	0.15516	0.219146	3.18789	1.1321	0.829357	0.524059	108593	186659	143141	0	0	0
Master Protein	Q96JE9	Microtubule-associated protein 6 OS=Homo sapiens OX=9606 GN=MAP6 PE=1 SV=2	12	6	15	6	813	86.5	9.16	34.88	6	2.999	1.636	1.833	0.545554	0.040032	0.482375	0.186977	4.19138	0.517983	1.33481	0.397279	226204	566258	333031	0	0	0
Master Protein	E9PJH7	Mitochondrial glutamate carrier 1 (Fragment) OS=Homo sapiens OX=9606 GN=SLC25A22 PE=1 SV=5	12	3	16	3	313	33.3	9.67	44.22	3	3.065	2.443	1.255	0.796813	0.00455057	0.00811184	0.705433	7.17803	5.10802	0.190188	0.120753	278123	794645	698905	0	0	0
Master Protein	O95202	Mitochondrial proton/calcium exchanger protein OS=Homo sapiens OX=9606 GN=LETM1 PE=1 SV=1	10	6	15	6	739	83.3	6.7	36.11	6	6.898	5.848	1.18	0.847458	0.0169968	0.0129461	0.940466	12.2069	11.0402	0.031455	0.0225905	38902.8	263384	288998	0	0	0
Master Protein	Q5R3B4	Mitochondrial pyruvate carrier (Fragment) OS=Homo sapiens OX=9606 GN=MPC2 PE=1 SV=1	29	3	13	3	105	11.7	10.2	21.51	3	2.697	1.563	1.726	0.579374	0.0105306	0.104925	0.205802	5.33344	1.53036	1.18499	0.39777	93260.7	235037	162946	0	0	0
Master Protein	Q15746	Myosin light chain kinase, smooth muscle OS=Homo sapiens OX=9606 GN=MYLK PE=1 SV=4	1	2	4	2	1914	210.6	6.15	9.58	2	8.512	3.866	2.202	0.454133	0.00471429	0.0175586	0.073313	19.8039	6.7868	2.49887	0.515358	27503.1	235641	109330	0	0	0
Master Protein	Q8NCW5	NAD(P)H-hydrate epimerase OS=Homo sapiens OX=9606 GN=NAXE PE=1 SV=2	17	3	19	3	288	31.7	7.66	52.86	3	1.883	1.497	1.258	0.794913	0.00607479	0.0548639	0.199577	4.17361	1.88729	0.88046	0.556351	137575	233008	189985	0	0	0
Master Protein	O95299	NADH dehydrogenase [ubiquinone] 1 alpha subcomplex subunit 10, mitochondrial OS=Homo sapiens OX=9606 GN=NDUFA10 PE=1 SV=1	13	4	19	4	355	40.7	8.48	42.68	4	2.173	2.322	0.936	1.06838	0.00794209	0.0128411	0.892992	4.56344	4.39182	0.0460068	0.0525134	214807	502671	477795	0	0	0
Master Protein	Q9P0J0	NADH dehydrogenase [ubiquinone] 1 alpha subcomplex subunit 13 OS=Homo sapiens OX=9606 GN=NDUFA13 PE=1 SV=3	17	2	16	2	144	16.7	8.43	43.13	2	1.83	1.414	1.294	0.772798	0.0436501	0.0958297	0.810032	2.48883	1.44016	0.118398	0.0707094	173262	366677	325691	0	0	0
Master Protein	P17568	NADH dehydrogenase [ubiquinone] 1 beta subcomplex subunit 7 OS=Homo sapiens OX=9606 GN=NDUFB7 PE=1 SV=4	14	2	7	2	137	16.4	8.92	1.67	2	1.653	2.185	0.757	1.321	0.0320608	0.00880002	0.514318	2.46963	4.4913	0.218598	0.381464	100462	162342	193117	0	1	1
Master Protein	G3V0I5	NADH dehydrogenase [ubiquinone] flavoprotein 1, mitochondrial OS=Homo sapiens OX=9606 GN=NDUFV1 PE=1 SV=1	16	7	25	7	457	50	8.21	57.23	7	2.294	2.135	1.075	0.930233	0.00936797	0.00632	0.921617	4.65304	4.69547	0.038108	0.0329761	349267	824174	927585	0	0	0
Master Protein	P17677	Neuromodulin OS=Homo sapiens OX=9606 GN=GAP43 PE=1 SV=1	44	5	62	5	238	24.8	4.72	280.36	5	1.827	2.144	0.852	1.17371	0.0119879	0.0112003	0.997771	3.51014	4.18245	0.000825742	0.00113754	870063	1.80644e+06	1.83277e+06	0	1	1
Master Protein	P51674	Neuronal membrane glycoprotein M6-a OS=Homo sapiens OX=9606 GN=GPM6A PE=1 SV=2	20	8	77	8	278	31.2	5.27	261.7	8	1.572	1.789	0.879	1.13766	0.0431307	0.0182896	0.754848	2.14612	3.10892	0.107362	0.138954	3.88912e+06	6.96487e+06	7.76831e+06	1	0	1
Master Protein	A0A2R8Y4H2	Neuronal-specific septin-3 OS=Homo sapiens OX=9606 GN=SEPT3 PE=1 SV=1	5	4	27	4	856	92.3	9.22	79.08	4	1.675	2.059	0.813	1.23001	0.0356397	0.0116822	0.613159	2.42551	3.97897	0.172703	0.261288	456881	869721	1.03166e+06	0	0	0
Master Protein	Q9Y639	Neuroplastin OS=Homo sapiens OX=9606 GN=NPTN PE=1 SV=2	10	3	14	3	398	44.4	7.99	32.34	3	2.641	2.043	1.293	0.773395	0.0263173	0.0854576	0.624138	4.17214	2.18243	0.264702	0.158329	293832	713994	576806	0	0	0
Master Protein	P43007	Neutral amino acid transporter A OS=Homo sapiens OX=9606 GN=SLC1A4 PE=1 SV=1	6	3	14	3	532	55.7	6.25	39.17	3	3.205	3.28	0.977	1.02354	0.0189387	0.0197035	0.999325	5.52109	5.5939	0.000286682	0.000300339	71783.2	347693	343002	0	0	0
Master Protein	F8VV59	Nucleosome assembly protein 1-like 1 OS=Homo sapiens OX=9606 GN=NAP1L1 PE=1 SV=1	14	3	7	2	327	38	4.68	20.82	3	3.365	3.046	1.105	0.904977	0.0442572	0.0792358	0.827407	4.55626	3.35388	0.0909205	0.0744624	58934.8	178384	152470	0	0	0
Master Protein	P30044	Peroxiredoxin-5, mitochondrial OS=Homo sapiens OX=9606 GN=PRDX5 PE=1 SV=4	31	5	33	5	214	22.1	8.7	87.42	5	1.502	1.622	0.926	1.07991	0.0384829	0.0257529	0.939349	2.12493	2.57764	0.0251622	0.0293445	1.09383e+06	1.62454e+06	1.70777e+06	2	1	3
Master Protein	Q9BRX8	Peroxiredoxin-like 2A OS=Homo sapiens OX=9606 GN=PRXL2A PE=1 SV=3	24	5	15	5	229	25.7	8.84	29.08	5	4.313	2.605	1.656	0.603865	0.00390822	0.0134637	0.480494	10.3858	4.87353	0.527124	0.192217	63398.2	243885	182719	0	0	0
Master Protein	P23634	Plasma membrane calcium-transporting ATPase 4 OS=Homo sapiens OX=9606 GN=ATP2B4 PE=1 SV=2	13	13	51	5	1241	137.8	6.6	159.91	13	2.175	3.39	0.642	1.55763	0.0324206	0.0145023	0.770293	3.23896	6.23273	0.0727669	0.176548	75791.5	222402	279039	0	0	0
Master Protein	P35232	Prohibitin OS=Homo sapiens OX=9606 GN=PHB PE=1 SV=1	30	7	26	7	272	29.8	5.76	62.06	7	2.153	2.136	1.008	0.992063	0.0310623	0.025311	0.983406	3.24622	3.41053	0.00732513	0.00720932	532509	1.18844e+06	1.23269e+06	0	1	1
Master Protein	Q9H0Q0	Protein FAM49A OS=Homo sapiens OX=9606 GN=FAM49A PE=2 SV=1	16	4	14	2	323	37.3	6.01	37.6	4	1.815	1.589	1.142	0.875657	0.0215858	0.0819213	0.396408	3.02348	1.72661	0.458922	0.35189	12613.2	22987.6	18870.3	0	0	0
Master Protein	Q9BPW8	Protein NipSnap homolog 1 OS=Homo sapiens OX=9606 GN=NIPSNAP1 PE=1 SV=1	8	2	11	2	284	33.3	9.31	29.44	2	7.936	5.78	1.373	0.728332	0.00793757	0.00794278	1	16.6681	12.1382	2.63493e-07	1.39774e-07	53846.8	422960	441461	0	0	0
Master Protein	Q5T091	Protein RER1 OS=Homo sapiens OX=9606 GN=RER1 PE=1 SV=1	16	2	9	2	187	21	8.66	25.16	2	1.911	1.247	1.533	0.652316	0.0174207	0.318141	0.120497	3.36132	0.620233	1.40887	0.599495	235466	428922	305131	0	0	0
Master Protein	F8WD64	Protein stum homolog OS=Homo sapiens OX=9606 GN=STUM PE=1 SV=1	21	2	20	2	141	15	7.21	71.36	2	2.768	1.99	1.391	0.718907	0.00802922	0.0209626	0.666751	5.79986	3.34032	0.244867	0.126554	448918	1.12576e+06	944622	0	0	0
Master Protein	P22061	Protein-L-isoaspartate(D-aspartate) O-methyltransferase OS=Homo sapiens OX=9606 GN=PCMT1 PE=1 SV=4	42	8	28	8	227	24.6	7.21	86.4	8	1.634	1.686	0.969	1.03199	0.026831	0.00725218	0.494304	2.56761	3.60725	0.29652	0.315796	631027	909697	1.02363e+06	0	0	0
Master Protein	Q96GD0	Pyridoxal phosphate phosphatase OS=Homo sapiens OX=9606 GN=PDXP PE=1 SV=2	11	2	3	2	296	31.7	6.55	8.08	2	1.818	1.926	0.944	1.05932	0.0138059	0.00584103	0.698913	3.38137	4.30174	0.146865	0.164806	57628.5	95118.3	105300	0	0	0
Master Protein	P11498	Pyruvate carboxylase, mitochondrial OS=Homo sapiens OX=9606 GN=PC PE=1 SV=2	4	3	5	3	1178	129.6	6.84	15.15	3	4.134	6.511	0.635	1.5748	0.00831825	0.00271372	0.508168	8.59859	16.7101	0.186685	0.462981	28371.6	101925	148164	0	0	0
Master Protein	P08559	Pyruvate dehydrogenase E1 component subunit alpha, somatic form, mitochondrial OS=Homo sapiens OX=9606 GN=PDHA1 PE=1 SV=3	19	7	39	7	390	43.3	8.06	93.67	7	1.538	1.776	0.866	1.15473	0.02308	0.00550207	0.421024	2.51734	4.01283	0.32535	0.433826	1.0453e+06	1.55493e+06	1.81361e+06	0	0	0
Master Protein	P61019	Ras-related protein Rab-2A OS=Homo sapiens OX=9606 GN=RAB2A PE=1 SV=1	37	6	25	6	212	23.5	6.54	90.23	6	1.596	1.661	0.961	1.04058	0.0361092	0.0384416	0.998511	2.30204	2.35064	0.000622032	0.000673544	1.24436e+06	1.97853e+06	1.94971e+06	0	1	1
Master Protein	P20336	Ras-related protein Rab-3A OS=Homo sapiens OX=9606 GN=RAB3A PE=1 SV=1	40	8	55	3	220	25	5.03	143.66	8	1.644	1.722	0.955	1.04712	0.0190104	0.0164425	0.990804	2.82934	3.0721	0.00383187	0.0042015	1.08637e+06	2.02234e+06	2.03085e+06	0	1	1
Master Protein	Q9H902	Receptor expression-enhancing protein 1 OS=Homo sapiens OX=9606 GN=REEP1 PE=1 SV=1	28	5	23	4	201	22.2	9.5	55.77	5	1.574	0.808	1.949	0.513084	0.0270525	0.693192	0.0105996	2.46771	0.12859	3.84871	1.01319	426267	712048	367213	0	0	0
Master Protein	Q16799	Reticulon-1 OS=Homo sapiens OX=9606 GN=RTN1 PE=1 SV=1	6	4	37	3	776	83.6	4.69	113.32	4	3.464	1.585	2.186	0.457457	0.0415831	0.11907	0.694237	4.78407	1.46485	0.346464	0.0725034	573335	1.6883e+06	1.35442e+06	1	0	1
Master Protein	Q9NQC3	Reticulon-4 OS=Homo sapiens OX=9606 GN=RTN4 PE=1 SV=2	11	10	45	10	1192	129.9	4.5	124.17	10	2.674	1.914	1.397	0.71582	0.00704291	0.0191148	0.639454	5.75511	3.28946	0.271285	0.139006	1.40097e+06	3.35632e+06	2.82041e+06	2	2	4
Master Protein	Q92736	Ryanodine receptor 2 OS=Homo sapiens OX=9606 GN=RYR2 PE=1 SV=3	1	3	3	3	4967	564.2	6.07	6.85	3	2.64	0.945	2.794	0.35791	0.0330621	0.880283	0.05983	3.90897	0.0523318	3.41729	0.437753	50804	143129	64068.4	0	0	0
Master Protein	G3XAH0	Septin-5 OS=Homo sapiens OX=9606 GN=SEPT5 PE=1 SV=1	12	3	20	2	378	43.8	6.67	53.68	3	4.878	4.359	1.119	0.893655	0.00302411	0.00203912	0.895679	12.2896	11.7281	0.0535415	0.0427593	50480.1	212531	249835	0	0	0
Master Protein	Q9H9B4	Sideroflexin-1 OS=Homo sapiens OX=9606 GN=SFXN1 PE=1 SV=4	16	4	13	4	322	35.6	9.07	37.59	4	1.958	2.152	0.91	1.0989	0.0279492	0.0136344	0.807365	3.04201	4.01426	0.0845664	0.102121	131699	286140	330456	0	0	0
Master Protein	A0A1P0AYU5	Sidoreflexin OS=Homo sapiens OX=9606 GN=SFXN3 PE=1 SV=1	12	3	14	3	325	36	9.09	40.05	3	5.74	4.408	1.302	0.768049	0.0194216	0.0342564	0.879644	9.82524	6.45886	0.0725122	0.0427749	86663	330625	273071	0	0	0
Master Protein	P62304	Small nuclear ribonucleoprotein E OS=Homo sapiens OX=9606 GN=SNRPE PE=1 SV=1	25	2	4	2	92	10.8	9.44	10.55	2	2.091	1.268	1.649	0.606428	0.0211876	0.438044	0.10528	3.50016	0.454555	1.61215	0.592877	163272	398060	226369	0	0	0
Master Protein	B1AKY9	Sodium/potassium-transporting ATPase subunit alpha OS=Homo sapiens OX=9606 GN=ATP1A2 PE=1 SV=1	31	27	206	14	1009	110.8	5.59	609.47	27	1.754	1.936	0.906	1.10375	0.0273277	0.00936226	0.621156	2.7422	3.92741	0.18736	0.228256	1.95767e+06	3.43502e+06	4.00578e+06	0	0	0
Master Protein	P11169	Solute carrier family 2, facilitated glucose transporter member 3 OS=Homo sapiens OX=9606 GN=SLC2A3 PE=1 SV=1	6	2	4	2	496	53.9	7.2	10.05	2	9.303	3.401	2.736	0.365497	0.00738191	0.078326	0.0877615	19.8324	3.76183	2.89112	0.386219	19402.9	155902	63633.4	0	0	0
Master Protein	P30626	Sorcin OS=Homo sapiens OX=9606 GN=SRI PE=1 SV=1	9	2	2	2	198	21.7	5.59	4.12	2	1.984	1.603	1.237	0.808407	0.0214602	0.0611691	0.674684	3.31004	1.94519	0.211403	0.138157	365505	819100	673006	0	0	0
Master Protein	A0A0D9SF54	Spectrin alpha chain, non-erythrocytic 1 OS=Homo sapiens OX=9606 GN=SPTAN1 PE=1 SV=1	40	84	520	84	2457	282.7	5.34	1554.83	84	1.622	1.785	0.909	1.10011	0.0372282	0.00883758	0.452895	2.31805	3.6658	0.312698	0.378441	1.50987e+07	2.54881e+07	3.06022e+07	0	0	0
Master Protein	P38646	Stress-70 protein, mitochondrial OS=Homo sapiens OX=9606 GN=HSPA9 PE=1 SV=2	26	12	65	12	679	73.6	6.16	198.04	12	2.254	2.42	0.932	1.07296	0.0230842	0.0063973	0.496496	3.68909	5.30949	0.283407	0.326271	678943	1.33646e+06	1.62651e+06	1	1	2
Master Protein	P21912	Succinate dehydrogenase [ubiquinone] iron-sulfur subunit, mitochondrial OS=Homo sapiens OX=9606 GN=SDHB PE=1 SV=3	8	2	18	2	280	31.6	8.76	48.08	2	1.992	1.584	1.258	0.794913	0.0149335	0.0235981	0.914397	3.63707	2.57736	0.0488924	0.0308944	107629	210443	199549	0	0	0
Master Protein	A0A2R8Y6Y7	Succinate--CoA ligase [ADP-forming] subunit beta, mitochondrial OS=Homo sapiens OX=9606 GN=SUCLA2 PE=1 SV=1	10	5	31	5	484	52.6	7.49	65.59	5	1.523	1.584	0.961	1.04058	0.0444219	0.0302943	0.946109	2.05971	2.40553	0.0231204	0.0250351	732157	1.2606e+06	1.36101e+06	0	0	0
Master Protein	P55809	Succinyl-CoA:3-ketoacid coenzyme A transferase 1, mitochondrial OS=Homo sapiens OX=9606 GN=OXCT1 PE=1 SV=1	16	6	35	6	520	56.1	7.46	105.26	6	2.426	2.743	0.885	1.12994	0.000758669	0.000426941	0.707042	7.56899	9.2429	0.133241	0.170119	311220	738047	807698	0	0	0
Master Protein	P17600	Synapsin-1 OS=Homo sapiens OX=9606 GN=SYN1 PE=1 SV=3	42	19	154	18	705	74.1	9.83	491.15	19	2.491	2.478	1.005	0.995025	0.0109352	0.0102714	0.998066	4.88528	4.92718	0.000845007	0.00083662	3.58183e+06	8.9399e+06	8.77754e+06	3	2	5
Master Protein	Q92777	Synapsin-2 OS=Homo sapiens OX=9606 GN=SYN2 PE=2 SV=4	27	10	72	9	582	63	8.41	221.1	10	2.348	2.717	0.864	1.15741	0.0289169	0.0138564	0.799908	3.61322	5.04913	0.0837733	0.112222	1.14286e+06	2.92966e+06	3.20312e+06	1	1	2
Master Protein	Q7L0J3	Synaptic vesicle glycoprotein 2A OS=Homo sapiens OX=9606 GN=SV2A PE=1 SV=1	12	7	40	7	742	82.6	5.57	108.9	7	1.765	1.744	1.012	0.988142	0.0253681	0.0370956	0.945236	2.81643	2.4951	0.0247534	0.0241699	802366	1.59423e+06	1.50957e+06	2	1	3
Master Protein	Q7L1I2	Synaptic vesicle glycoprotein 2B OS=Homo sapiens OX=9606 GN=SV2B PE=1 SV=1	5	3	16	3	683	77.4	5.44	20.41	3	1.582	1.533	1.032	0.968992	0.0282805	0.045958	0.91492	2.44975	2.0506	0.0398528	0.0374197	502230	849927	783209	0	0	0
Master Protein	P08247	Synaptophysin OS=Homo sapiens OX=9606 GN=SYP PE=1 SV=3	12	4	35	4	313	33.8	4.81	87.73	4	1.825	2.09	0.873	1.14548	0.0161469	0.0096556	0.884205	3.27024	4.21181	0.0466592	0.0612221	2.1848e+06	4.44878e+06	4.72413e+06	2	1	3
Master Protein	F8WF23	Synaptoporin OS=Homo sapiens OX=9606 GN=SYNPR PE=1 SV=1	32	2	6	2	75	8.1	6.48	12.35	2	3.121	2.698	1.157	0.864304	0.0174797	0.0168291	0.999364	5.48505	4.78609	0.000319721	0.000238839	33613.6	107181	103956	0	0	0
Master Protein	P21579	Synaptotagmin-1 OS=Homo sapiens OX=9606 GN=SYT1 PE=1 SV=1	33	13	96	13	422	47.5	8.12	259.18	13	2.161	2.007	1.077	0.928505	0.034951	0.0283863	0.983234	3.14758	3.10461	0.00790846	0.00681806	2.87324e+06	6.19709e+06	6.49548e+06	2	2	4
Master Protein	P30048	Thioredoxin-dependent peroxide reductase, mitochondrial OS=Homo sapiens OX=9606 GN=PRDX3 PE=1 SV=3	18	4	26	4	256	27.7	7.78	60.06	4	2.001	1.835	1.091	0.91659	0.00489307	0.00520172	0.997775	4.62315	4.19087	0.00105548	0.000886749	650511	1.20533e+06	1.18078e+06	0	0	0
Master Protein	Q9UI15	Transgelin-3 OS=Homo sapiens OX=9606 GN=TAGLN3 PE=1 SV=2	30	5	21	5	199	22.5	7.33	49.6	5	1.807	1.485	1.217	0.821693	0.0299884	0.159512	0.425419	2.75215	1.18385	0.45173	0.304999	369767	696372	556403	0	0	0
Master Protein	Q9NUM4	Transmembrane protein 106B OS=Homo sapiens OX=9606 GN=TMEM106B PE=1 SV=2	7	3	14	3	274	31.1	6.99	31.63	3	4.688	2.504	1.872	0.534188	0.00670795	0.119672	0.103248	10.1889	2.30871	1.84602	0.526774	1.26592e+06	5.30914e+06	2.70399e+06	0	0	0
Master Protein	Q9GZM7	Tubulointerstitial nephritis antigen-like OS=Homo sapiens OX=9606 GN=TINAGL1 PE=1 SV=1	46	16	244	16	467	52.4	6.99	720.12	16	2.34	1.296	1.806	0.55371	0.0326954	0.857007	0.0629329	3.4761	0.0868522	2.16923	0.665073	2.89521e+07	8.22627e+07	3.2934e+07	1	1	2
Master Protein	P78324	Tyrosine-protein phosphatase non-receptor type substrate 1 OS=Homo sapiens OX=9606 GN=SIRPA PE=1 SV=2	23	8	53	8	504	54.9	6.98	154.61	8	1.896	1.954	0.97	1.03093	0.0431775	0.0132244	0.5888	2.58755	3.67083	0.223131	0.237146	893599	1.39761e+06	1.58911e+06	1	0	1
Master Protein	A0A3B3ISG8	Uncharacterized protein OS=Homo sapiens OX=9606 PE=4 SV=1	11	5	15	5	567	64.2	9.28	34.4	5	4.267	3.181	1.341	0.745712	0.025089	0.108485	0.499587	6.8294	3.06849	0.404163	0.22475	177560	677226	498263	0	0	0
Master Protein	Q93050	V-type proton ATPase 116 kDa subunit a isoform 1 OS=Homo sapiens OX=9606 GN=ATP6V0A1 PE=1 SV=3	19	14	75	14	837	96.4	6.43	207.89	14	2.48	2.308	1.074	0.931099	0.0236314	0.0219955	0.997859	4.03375	3.82589	0.000999816	0.000866785	1.81482e+06	4.67587e+06	4.5592e+06	0	0	0
Master Protein	P21281	V-type proton ATPase subunit B, brain isoform OS=Homo sapiens OX=9606 GN=ATP6V1B2 PE=1 SV=3	19	7	32	7	511	56.5	5.81	92.88	7	1.751	1.767	0.991	1.00908	0.0199404	0.00692031	0.608513	2.97716	3.8165	0.213788	0.217689	1.01052e+06	1.72551e+06	1.95716e+06	2	2	4
Master Protein	Q9Y5K8	V-type proton ATPase subunit D OS=Homo sapiens OX=9606 GN=ATP6V1D PE=1 SV=1	51	12	81	12	247	28.2	9.36	240	12	1.778	1.439	1.235	0.809717	0.00259173	0.0171374	0.218087	4.59864	2.54135	0.816793	0.535523	6.00806e+06	1.11631e+07	9.12869e+06	0	0	0
Master Protein	P49748	Very long-chain specific acyl-CoA dehydrogenase, mitochondrial OS=Homo sapiens OX=9606 GN=ACADVL PE=1 SV=1	5	3	4	3	655	70.3	8.75	10.56	3	4.849	4.26	1.138	0.878735	0.0441076	0.0328959	0.946827	6.57276	6.31698	0.0270038	0.0208516	24136	94920	115858	0	1	1
Master Protein	J3QRU4	Vesicle-associated membrane protein 2 OS=Homo sapiens OX=9606 GN=VAMP2 PE=4 SV=2	36	4	39	4	113	12.2	6.7	161.95	4	1.688	1.614	1.046	0.956023	0.0148036	0.0357413	0.735475	3.08842	2.33518	0.13957	0.127564	1.12335e+06	2.12269e+06	1.89773e+06	0	0	0
Master Protein	Q9P2U7	Vesicular glutamate transporter 1 OS=Homo sapiens OX=9606 GN=SLC17A7 PE=2 SV=1	4	2	10	2	560	61.6	7.47	30.03	2	1.975	2.245	0.88	1.13636	0.0132019	0.00995718	0.962408	3.71174	4.49418	0.014644	0.0189101	157207	376865	383786	1	0	1
