## Appendix C for "Similar neuronal imprint and absence of cross-seeded partner fibrils in α-synuclein aggregates from MSA and Parkinson’s disease brains"

### Sheet: MSA
Master / Candidate	Accession	Description	Coverage [%]	# Peptides	# PSMs	# Unique Peptides	# AAs	MW [kDa]	calc. pI	Score Sequest HT	# Peptides : Sequest HT	FC : PD/CTL	FC : MSA/CTL	FC : PD/MSA	FC : MSA/PD	pValue : PD/CTL	pValue : MSA/CTL	pValue : PD/MSA	Z score : PD/CTL	Z score : MSA/CTL	Z score : PD/MSA	Z score : MSA/PD	Mean Abundance CTL	Mean Abundance PD	Mean Abundance MSA	LB score	GCI score	IB score
Master Protein	P63104	14-3-3 protein zeta/delta OS=Homo sapiens OX=9606 GN=YWHAZ PE=1 SV=1	49	12	117	9	245	27.7	4.79	340.3	12	1.411	1.662	0.849	1.17786	0.0193508	0.00728908	0.652649	2.41747	3.55224	0.157337	0.218281	8.48246e+06	1.2775e+07	1.38216e+07	4	3	7
Master Protein	Q9ULD0	2-oxoglutarate dehydrogenase-like, mitochondrial OS=Homo sapiens OX=9606 GN=OGDHL PE=1 SV=3	6	6	21	6	1010	114.4	6.65	47.7	6	2.158	2.444	0.883	1.1325	0.0237672	0.0115701	0.800464	3.50464	4.7332	0.085349	0.109465	272717	548578	643814	0	0	0
Master Protein	F5GZS6	4F2 cell-surface antigen heavy chain OS=Homo sapiens OX=9606 GN=SLC3A2 PE=1 SV=1	13	5	12	5	599	64.8	5.1	31.4	5	1.742	2.212	0.788	1.26904	0.00970948	0.00225151	0.339739	3.5063	5.85633	0.369457	0.594993	155960	290775	349660	0	0	0
Master Protein	P10809	60 kDa heat shock protein, mitochondrial OS=Homo sapiens OX=9606 GN=HSPD1 PE=1 SV=2	25	11	62	11	573	61	5.87	191.22	11	2.399	2.537	0.946	1.05708	0.00633007	0.00237674	0.572443	5.27442	6.65713	0.229185	0.256097	1.52843e+06	3.5577e+06	4.2649e+06	2	1	3
Master Protein	F8W7C6	60S ribosomal protein L10 OS=Homo sapiens OX=9606 GN=RPL10 PE=1 SV=2	27	4	29	4	163	18.6	9.95	74.82	4	1.721	1.577	1.091	0.91659	0.0195599	0.0173641	0.993851	2.94056	2.77607	0.00292269	0.00245546	764789	1.22797e+06	1.24944e+06	0	0	0
Master Protein	P24752	Acetyl-CoA acetyltransferase, mitochondrial OS=Homo sapiens OX=9606 GN=ACAT1 PE=1 SV=1	6	2	8	2	427	45.2	8.85	23.83	2	2.708	3.736	0.725	1.37931	0.013568	0.00429368	0.334384	5.05715	8.84375	0.344922	0.656213	77190.6	223708	301828	0	0	0
Master Protein	O15144	Actin-related protein 2/3 complex subunit 2 OS=Homo sapiens OX=9606 GN=ARPC2 PE=1 SV=1	11	3	5	3	300	34.3	7.36	11.35	3	1.346	1.854	0.726	1.37741	0.0684162	0.015826	0.477872	1.56788	3.33836	0.23282	0.44172	260360	398264	462002	0	0	0
Master Protein	E9PDI2	Adenylyl cyclase-associated protein OS=Homo sapiens OX=9606 GN=CAP2 PE=1 SV=1	14	5	21	4	451	49.8	6.35	49.01	5	1.185	1.841	0.644	1.5528	0.45991	0.0412569	0.204147	0.399732	2.54887	0.444397	1.07152	262070	354624	522193	0	0	0
Master Protein	P61204	ADP-ribosylation factor 3 OS=Homo sapiens OX=9606 GN=ARF3 PE=1 SV=2	32	5	45	4	181	20.6	7.43	122.22	5	1.058	1.638	0.646	1.54799	0.715182	0.0272604	0.0724758	0.154027	2.5626	0.736315	1.76441	1.48399e+06	1.62917e+06	2.37698e+06	0	0	0
Master Protein	P05091	Aldehyde dehydrogenase, mitochondrial OS=Homo sapiens OX=9606 GN=ALDH2 PE=1 SV=2	22	10	54	10	517	56.3	7.05	141.03	10	1.754	1.968	0.891	1.12233	0.0563686	0.0124284	0.445093	2.19068	3.75019	0.313231	0.394556	903427	1.6734e+06	2.24892e+06	0	0	0
Master Protein	P12814	Alpha-actinin-1 OS=Homo sapiens OX=9606 GN=ACTN1 PE=1 SV=2	26	19	93	8	892	103	5.41	280.27	19	5.571	3.573	1.559	0.641437	0.0115819	0.0122268	0.998591	10.7867	6.83404	0.000954801	0.000392844	100901	508280	457879	0	0	0
Master Protein	E7ENY0	Alpha-adducin OS=Homo sapiens OX=9606 GN=ADD1 PE=1 SV=1	7	3	15	2	663	73.4	6.55	46.09	3	1.295	1.667	0.777	1.287	0.187481	0.0255278	0.313519	0.941519	2.65551	0.391403	0.648309	175882	236098	300397	0	0	0
Master Protein	P54920	Alpha-soluble NSF attachment protein OS=Homo sapiens OX=9606 GN=NAPA PE=1 SV=3	36	9	53	6	295	33.2	5.36	174.55	9	1.274	1.614	0.789	1.26743	0.26566	0.0176561	0.148013	0.733407	2.82951	0.654634	1.05159	672217	825347	1.04561e+06	1	1	2
Master Protein	E7EPV7	Alpha-synuclein OS=Homo sapiens OX=9606 GN=SNCA PE=1 SV=1	66	9	92	7	115	11.8	9.23	350.2	9	36.193	38.627	0.937	1.06724	0.006985	0.00356205	0.771555	78.0261	94.5705	0.105537	0.120206	1.10241e+06	2.60836e+07	3.8323e+07	6	4	10
Master Protein	E9PLK3	Aminopeptidase OS=Homo sapiens OX=9606 GN=NPEPPS PE=1 SV=1	19	16	77	16	915	102.9	5.6	211.6	16	1.2	1.713	0.701	1.42653	0.261343	0.0219737	0.19237	0.699346	2.84032	0.50182	1.0212	3.57159e+06	4.46794e+06	5.64158e+06	0	0	0
Master Protein	P49418	Amphiphysin OS=Homo sapiens OX=9606 GN=AMPH PE=1 SV=1	20	11	43	9	695	76.2	4.64	117.27	11	2.417	2.084	1.16	0.862069	0.00493194	0.0137716	0.601472	5.57598	3.87836	0.25611	0.190332	708168	1.64719e+06	1.39156e+06	0	0	0
Master Protein	Q96Q35	Amyotrophic lateral sclerosis 2 chromosomal region candidate gene 12 protein OS=Homo sapiens OX=9606 GN=ALS2CR12 PE=1 SV=2	5	2	5	2	445	52.4	6.71	9.91	2	1.276	1.606	0.794	1.25945	0.235455	0.0234086	0.229154	0.801446	2.61878	0.508059	0.805885	252298	306100	379076	0	0	0
Master Protein	A0A087X253	AP complex subunit beta OS=Homo sapiens OX=9606 GN=AP2B1 PE=1 SV=1	17	14	78	7	913	101.3	5.29	201	14	1.598	1.796	0.89	1.1236	0.0105771	0.00198727	0.258273	3.15706	4.85233	0.523249	0.660585	739737	1.17923e+06	1.415e+06	0	0	0
Master Protein	P05089	Arginase-1 OS=Homo sapiens OX=9606 GN=ARG1 PE=1 SV=2	18	5	12	5	322	34.7	7.21	24.2	5	2.609	6.561	0.398	2.51256	0.178823	0.0272986	0.35066	1.95043	10.2605	0.181135	1.1435	131443	301754	536251	0	0	0
Master Protein	A0A0R4J2G3	Arylacetamide deacetylase-like 1 OS=Homo sapiens OX=9606 GN=NCEH1 PE=1 SV=1	7	3	4	3	440	49	7.93	10.32	3	2.685	2.816	0.953	1.04932	0.0243635	0.0154648	0.916028	4.3316	5.09881	0.0363011	0.03997	69410	196674	219692	0	0	0
Master Protein	Q8WXF7	Atlastin-1 OS=Homo sapiens OX=9606 GN=ATL1 PE=1 SV=1	4	2	11	2	558	63.5	6.18	33.45	2	1.104	1.724	0.641	1.56006	0.608778	0.0283697	0.0959789	0.237957	2.66728	0.652425	1.58787	148679	179335	263548	0	0	0
Master Protein	P24539	ATP synthase F(0) complex subunit B1, mitochondrial OS=Homo sapiens OX=9606 GN=ATP5PB PE=1 SV=2	23	7	30	7	256	28.9	9.36	87.79	7	1.909	2.099	0.91	1.0989	0.0280588	0.0224977	0.980319	2.96264	3.45886	0.00785577	0.00948649	666236	1.29373e+06	1.35274e+06	1	1	2
Master Protein	P25705	ATP synthase subunit alpha, mitochondrial OS=Homo sapiens OX=9606 GN=ATP5F1A PE=1 SV=1	31	14	124	14	553	59.7	9.13	350.35	14	1.739	1.825	0.953	1.04932	0.0554975	0.0106234	0.38306	2.18371	3.60207	0.397146	0.437285	7.29687e+06	1.22289e+07	1.59043e+07	2	1	3
Master Protein	P06576	ATP synthase subunit beta, mitochondrial OS=Homo sapiens OX=9606 GN=ATP5F1B PE=1 SV=3	46	19	193	19	529	56.5	5.4	621.04	19	2.226	1.911	1.165	0.858369	0.0566344	0.0241459	0.767011	2.77564	3.09039	0.134206	0.0988825	8.08532e+06	1.563e+07	1.81613e+07	2	1	3
Master Protein	P08237	ATP-dependent 6-phosphofructokinase, muscle type OS=Homo sapiens OX=9606 GN=PFKM PE=1 SV=2	15	9	36	7	780	85.1	7.99	99.55	9	1.47	1.776	0.828	1.20773	0.0197639	0.00333102	0.263924	2.50507	4.3999	0.479016	0.698697	493271	781503	966974	1	2	3
Master Protein	Q01813	ATP-dependent 6-phosphofructokinase, platelet type OS=Homo sapiens OX=9606 GN=PFKP PE=1 SV=2	24	16	78	14	784	85.5	7.55	232.39	16	1.628	1.899	0.857	1.16686	0.0240562	0.00285434	0.171765	2.63536	4.83199	0.65566	0.892724	1.39673e+06	2.09763e+06	2.6548e+06	3	1	4
Master Protein	P35612	Beta-adducin OS=Homo sapiens OX=9606 GN=ADD2 PE=1 SV=3	9	5	12	4	726	80.8	5.92	32.69	5	2.42	2.247	1.077	0.928505	0.0290734	0.0247427	0.989573	3.71834	3.60992	0.00490261	0.00422664	194083	379271	378250	0	0	0
Master Protein	Q9H115	Beta-soluble NSF attachment protein OS=Homo sapiens OX=9606 GN=NAPB PE=1 SV=2	49	12	78	9	298	33.5	5.47	249.18	12	1.453	1.964	0.74	1.35135	0.0322423	0.0169926	0.847483	2.16726	3.47577	0.0531829	0.09712	1.37809e+06	2.51417e+06	2.69906e+06	2	2	4
Master Protein	O75746	Calcium-binding mitochondrial carrier protein Aralar1 OS=Homo sapiens OX=9606 GN=SLC25A12 PE=1 SV=2	22	13	58	13	678	74.7	8.38	150.06	13	3.103	2.24	1.385	0.722022	0.0459748	0.0487802	0.998715	4.1502	2.93833	0.000773297	0.000403131	567029	1.43126e+06	1.44235e+06	0	1	1
Master Protein	Q9ULU8	Calcium-dependent secretion activator 1 OS=Homo sapiens OX=9606 GN=CADPS PE=1 SV=3	14	14	46	14	1353	152.7	5.71	112.15	14	1.679	2.58	0.651	1.5361	0.172616	0.031388	0.414427	1.28094	3.87835	0.249041	0.587637	511137	927118	1.29669e+06	1	0	1
Master Protein	P27824	Calnexin OS=Homo sapiens OX=9606 GN=CANX PE=1 SV=2	13	6	25	6	592	67.5	4.6	70.66	6	1.054	2.082	0.506	1.97628	0.955101	0.0305325	0.0432421	0.0210279	3.15472	0.690231	2.69584	516326	579905	1.07408e+06	2	1	3
Master Protein	Q8NCB2	CaM kinase-like vesicle-associated protein OS=Homo sapiens OX=9606 GN=CAMKV PE=2 SV=2	22	8	33	8	501	54.3	5.55	79.82	8	1.543	1.563	0.987	1.01317	0.0204962	0.0145024	0.948936	2.60509	2.87367	0.0224671	0.0230628	841799	1.51839e+06	1.60292e+06	0	0	0
Master Protein	A0A2R8Y7Z0	Catenin beta-1 OS=Homo sapiens OX=9606 GN=CTNNB1 PE=1 SV=1	4	3	9	2	780	85.3	5.92	26.28	3	1.614	2.258	0.714	1.40056	0.0209464	0.00168491	0.0915287	2.70973	6.26239	0.741448	1.4544	127737	219152	316496	0	0	0
Master Protein	Q9NZ45	CDGSH iron-sulfur domain-containing protein 1 OS=Homo sapiens OX=9606 GN=CISD1 PE=1 SV=1	26	2	10	2	108	12.2	9.09	32.64	2	1.891	1.712	1.104	0.905797	0.0257601	0.0437204	0.898941	3.0049	2.32715	0.0510809	0.0419102	205506	401071	371629	1	1	2
Master Protein	B5MCD7	cDNA FLJ52856, highly similar to Synaptogyrin-1 OS=Homo sapiens OX=9606 GN=SYNGR1 PE=1 SV=1	14	2	10	2	169	18.5	7.05	36.93	2	2.224	1.927	1.154	0.866551	0.010631	0.0165918	0.912647	4.3889	3.43027	0.0458103	0.0343995	468013	1.14773e+06	1.05318e+06	0	0	0
Master Protein	B7Z613	cDNA FLJ54144, highly similar to Neuronal membrane glycoprotein M6-b OS=Homo sapiens OX=9606 GN=GPM6B PE=1 SV=1	9	3	20	3	302	33.3	6.42	59.26	3	1.52	1.548	0.982	1.01833	0.0525129	0.0457077	0.993006	1.9452	2.07434	0.00299313	0.00310386	454306	815759	823222	0	0	0
Master Protein	Q8N126	Cell adhesion molecule 3 OS=Homo sapiens OX=9606 GN=CADM3 PE=1 SV=1	23	5	18	5	398	43.3	6.09	53.14	5	1.77	1.58	1.12	0.892857	0.00125907	0.00475221	0.344314	5.13291	3.67051	0.51861	0.413433	287280	520321	455256	0	0	0
Master Protein	O75390	Citrate synthase, mitochondrial OS=Homo sapiens OX=9606 GN=CS PE=1 SV=2	19	8	54	8	466	51.7	8.32	130.42	8	1.735	1.607	1.08	0.925926	0.0215166	0.0179554	0.986066	2.89264	2.80551	0.00658132	0.00564242	1.89728e+06	3.37066e+06	3.50411e+06	0	0	0
Master Protein	E5RFC6	Clathrin coat assembly protein AP180 (Fragment) OS=Homo sapiens OX=9606 GN=SNAP91 PE=1 SV=1	50	6	32	6	149	17	9.7	96.87	6	1.864	1.986	0.939	1.06496	0.0389703	0.0279358	0.958145	2.62687	3.08593	0.0174362	0.0197752	772697	1.4764e+06	1.53156e+06	0	0	0
Master Protein	A0A087WVQ6	Clathrin heavy chain OS=Homo sapiens OX=9606 GN=CLTC PE=1 SV=1	33	47	319	47	1679	191.9	5.69	911.39	47	1.789	1.854	0.965	1.03627	0.0013983	0.000794627	0.75449	5.10652	5.7471	0.118064	0.126784	1.02884e+07	1.85234e+07	1.98896e+07	0	0	0
Master Protein	Q13098	COP9 signalosome complex subunit 1 OS=Homo sapiens OX=9606 GN=GPS1 PE=1 SV=4	4	2	14	2	491	55.5	6.74	36.2	2	1.236	1.55	0.797	1.25471	0.316101	0.0316491	0.233817	0.618215	2.32444	0.503005	0.791874	169785	200633	244879	0	0	0
Master Protein	Q86VP6	Cullin-associated NEDD8-dissociated protein 1 OS=Homo sapiens OX=9606 GN=CAND1 PE=1 SV=2	9	9	46	9	1230	136.3	5.78	121.07	9	1.226	1.643	0.746	1.34048	0.0182034	0.000693282	0.0261345	2.13305	5.19039	1.18076	2.1217	556424	741994	965489	0	0	0
Master Protein	P01040	Cystatin-A OS=Homo sapiens OX=9606 GN=CSTA PE=1 SV=1	38	3	18	3	98	11	5.5	51.01	3	1.443	2.525	0.571	1.75131	0.1499	0.0248892	0.375649	1.18932	4.05007	0.242799	0.74469	221671	392123	575254	0	0	0
Master Protein	P31930	Cytochrome b-c1 complex subunit 1, mitochondrial OS=Homo sapiens OX=9606 GN=UQCRC1 PE=1 SV=3	24	8	43	8	480	52.6	6.37	117.42	8	2.254	1.955	1.153	0.867303	0.0228725	0.0255841	0.994849	3.69811	3.11242	0.00258595	0.00194519	792679	1.74067e+06	1.77358e+06	1	1	2
Master Protein	P22695	Cytochrome b-c1 complex subunit 2, mitochondrial OS=Homo sapiens OX=9606 GN=UQCRC2 PE=1 SV=3	30	9	45	9	453	48.4	8.63	139.93	9	2.245	2.043	1.099	0.909918	0.0112758	0.00883994	0.970903	4.37293	4.1954	0.0140935	0.0116688	537685	1.20528e+06	1.30129e+06	1	1	2
Master Protein	P13073	Cytochrome c oxidase subunit 4 isoform 1, mitochondrial OS=Homo sapiens OX=9606 GN=COX4I1 PE=1 SV=1	24	4	25	4	169	19.6	9.51	61.52	4	2.12	2.135	0.993	1.00705	0.0343795	0.0172879	0.828286	3.10305	3.76242	0.0812471	0.0823966	573588	1.04447e+06	1.16373e+06	1	1	2
Master Protein	P09669	Cytochrome c oxidase subunit 6C OS=Homo sapiens OX=9606 GN=COX6C PE=1 SV=2	37	3	12	3	75	8.8	10.39	20.79	3	3.87	2.62	1.477	0.677048	0.00682894	0.0102959	0.916797	8.38105	5.20681	0.0557225	0.0255429	365121	1.33837e+06	1.30138e+06	0	0	0
Master Protein	P08574	Cytochrome c1, heme protein, mitochondrial OS=Homo sapiens OX=9606 GN=CYC1 PE=1 SV=3	11	3	13	3	325	35.4	9	28.87	3	2.007	2.144	0.936	1.06838	0.0209699	0.010971	0.831124	3.36855	4.20171	0.0751926	0.0858269	262486	577528	656918	0	1	1
Master Protein	G8JLD5	Dynamin-1-like protein OS=Homo sapiens OX=9606 GN=DNM1L PE=1 SV=1	8	5	18	5	712	79.6	7.08	45.29	5	2.906	3.635	0.8	1.25	0.0582327	0.0260922	0.791056	3.58843	5.75598	0.0814341	0.127241	44905.9	111301	138722	0	0	0
Master Protein	P26641	Elongation factor 1-gamma OS=Homo sapiens OX=9606 GN=EEF1G PE=1 SV=3	5	2	7	2	437	50.1	6.67	19.02	2	1.661	1.5	1.108	0.902527	0.0127287	0.0311441	0.722454	3.14795	2.25994	0.156438	0.127428	117272	201435	183977	0	1	1
Master Protein	B7ZC39	Endophilin-B2 OS=Homo sapiens OX=9606 GN=SH3GLB2 PE=1 SV=1	16	5	12	5	374	41.6	5.97	32.01	5	2.031	2.653	0.766	1.30548	0.0404796	0.0291686	0.959682	2.8287	4.07258	0.0136904	0.0233324	192283	432029	483187	0	0	0
Master Protein	P14625	Endoplasmin OS=Homo sapiens OX=9606 GN=HSP90B1 PE=1 SV=1	7	5	24	3	803	92.4	4.84	66.42	5	1.232	2.15	0.573	1.7452	0.128251	0.01944	0.337002	1.09887	3.6793	0.270666	0.824375	216476	376177	510214	1	1	2
Master Protein	P07099	Epoxide hydrolase 1 OS=Homo sapiens OX=9606 GN=EPHX1 PE=1 SV=1	26	13	96	13	455	52.9	7.25	249.21	13	1.083	1.501	0.722	1.38504	0.765802	0.010484	0.0229951	0.125502	2.97119	1.1829	2.2692	1.00102e+07	1.05774e+07	1.39481e+07	1	0	1
Master Protein	B1AK88	F-actin-capping protein subunit beta OS=Homo sapiens OX=9606 GN=CAPZB PE=1 SV=1	16	4	21	4	301	33.8	6.43	54.4	4	1.263	1.689	0.748	1.3369	0.240536	0.0301051	0.292356	0.78157	2.56958	0.399497	0.71402	493337	667080	878650	0	0	0
Master Protein	Q9UK22	F-box only protein 2 OS=Homo sapiens OX=9606 GN=FBXO2 PE=1 SV=2	24	5	28	5	296	33.3	4.37	84.07	5	1.663	1.682	0.989	1.01112	0.0608108	0.03744	0.918538	2.02224	2.39965	0.036497	0.0373133	586904	1.02967e+06	1.11314e+06	2	1	3
Master Protein	Q14254	Flotillin-2 OS=Homo sapiens OX=9606 GN=FLOT2 PE=1 SV=2	57	24	315	24	428	47	5.25	1016.06	24	1.852	1.684	1.1	0.909091	0.0173216	0.0339138	0.834938	3.26214	2.47485	0.0861802	0.0712233	3.56777e+07	5.89028e+07	5.49113e+07	0	0	0
Master Protein	P04075	Fructose-bisphosphate aldolase A OS=Homo sapiens OX=9606 GN=ALDOA PE=1 SV=2	44	14	156	12	364	39.4	8.09	482.33	14	1.407	1.629	0.864	1.15741	0.0348816	0.0112384	0.602855	2.05057	3.1754	0.189896	0.254383	1.11493e+07	1.62286e+07	1.78192e+07	1	0	1
Master Protein	P07954	Fumarate hydratase, mitochondrial OS=Homo sapiens OX=9606 GN=FH PE=1 SV=3	19	6	19	6	510	54.6	8.76	60.4	6	5.074	6.56	0.774	1.29199	0.00661331	0.00206568	0.463447	11.0592	17.6132	0.258516	0.431524	98025.3	486564	694015	0	0	0
Master Protein	Q6PCE3	Glucose 1,6-bisphosphate synthase OS=Homo sapiens OX=9606 GN=PGM2L1 PE=1 SV=3	5	3	12	3	622	70.4	7.15	26.01	3	2.457	3.093	0.794	1.25945	0.0141697	0.00406673	0.47834	4.5421	7.3946	0.254289	0.403354	89535.4	213222	264136	0	0	0
Master Protein	P00367	Glutamate dehydrogenase 1, mitochondrial OS=Homo sapiens OX=9606 GN=GLUD1 PE=1 SV=2	33	16	97	16	558	61.4	7.8	272.92	16	2.187	2.801	0.781	1.28041	0.0027652	0.000839732	0.369934	5.59494	8.61548	0.337295	0.552978	2.80576e+06	6.53122e+06	7.83214e+06	2	0	2
Master Protein	P42262	Glutamate receptor 2 OS=Homo sapiens OX=9606 GN=GRIA2 PE=1 SV=3	3	2	8	2	883	98.8	7.58	27.69	2	2.871	2.396	1.198	0.834725	0.0140309	0.0363433	0.700042	5.31971	3.44922	0.185541	0.129279	26080.8	74333.5	59255	0	0	0
Master Protein	O94925	Glutaminase kidney isoform, mitochondrial OS=Homo sapiens OX=9606 GN=GLS PE=1 SV=1	19	9	45	9	669	73.4	7.77	133.59	9	1.614	1.653	0.977	1.02354	0.0279245	0.0348942	0.980769	2.50818	2.40883	0.00823936	0.00863186	565701	1.04753e+06	1.03061e+06	1	0	1
Master Protein	P04792	Heat shock protein beta-1 OS=Homo sapiens OX=9606 GN=HSPB1 PE=1 SV=2	30	6	33	6	205	22.8	6.4	93.58	6	2.615	2.08	1.257	0.795545	0.0212759	0.0257367	0.985131	4.37257	3.30605	0.00817801	0.00517579	498257	1.3542e+06	1.3733e+06	3	0	3
Master Protein	Q16543	Hsp90 co-chaperone Cdc37 OS=Homo sapiens OX=9606 GN=CDC37 PE=1 SV=1	10	2	3	2	378	44.4	5.25	8.15	2	1.642	1.867	0.879	1.13766	0.0133248	0.00538768	0.670405	3.07931	4.23547	0.15265	0.197569	40773.7	73538	84232.9	0	0	0
Master Protein	Q969P0	Immunoglobulin superfamily member 8 OS=Homo sapiens OX=9606 GN=IGSF8 PE=1 SV=1	21	9	52	9	613	65	8	164.97	9	1.268	1.717	0.738	1.35501	0.216944	0.021401	0.225627	0.841511	2.86664	0.477197	0.876163	1.72497e+06	2.2285e+06	2.83943e+06	0	0	0
Master Protein	P48735	Isocitrate dehydrogenase [NADP], mitochondrial OS=Homo sapiens OX=9606 GN=IDH2 PE=1 SV=2	32	12	63	12	452	50.9	8.69	183.44	12	2.118	2.712	0.781	1.28041	0.0127185	0.00441927	0.578165	4.01481	6.38581	0.185838	0.304672	819708	1.81722e+06	2.13653e+06	1	1	2
Master Protein	P02533	Keratin, type I cytoskeletal 14 OS=Homo sapiens OX=9606 GN=KRT14 PE=1 SV=4	52	26	211	9	472	51.5	5.16	626.43	26	1.687	4.77	0.354	2.82486	0.226882	0.00951701	0.0840704	1.08676	9.64255	0.380676	3.03773	3.69191e+06	7.37897e+06	1.64031e+07	0	0	0
Master Protein	P08779	Keratin, type I cytoskeletal 16 OS=Homo sapiens OX=9606 GN=KRT16 PE=1 SV=4	51	27	191	15	473	51.2	5.05	577.37	27	2.949	15.364	0.192	5.20833	0.386045	0.0279245	0.164864	1.21901	23.8759	0.150312	4.07748	1.7189e+06	4.46235e+06	2.06801e+07	0	0	0
Master Protein	P13647	Keratin, type II cytoskeletal 5 OS=Homo sapiens OX=9606 GN=KRT5 PE=1 SV=3	46	34	284	22	590	62.3	7.74	805.32	34	1.297	2.782	0.466	2.14592	0.509526	0.0221214	0.0921503	0.379805	4.60473	0.482544	2.22211	1.55895e+07	2.24379e+07	4.04659e+07	0	0	0
Master Protein	P02538	Keratin, type II cytoskeletal 6A OS=Homo sapiens OX=9606 GN=KRT6A PE=1 SV=3	55	34	254	4	564	60	8	733.46	34	2.188	7.589	0.288	3.47222	0.385098	0.0464513	0.280835	0.90677	10.1162	0.158846	1.9151	1.34967e+06	3.12697e+06	1.27384e+07	0	0	0
Master Protein	Q3SY84	Keratin, type II cytoskeletal 71 OS=Homo sapiens OX=9606 GN=KRT71 PE=1 SV=3	11	7	52	3	523	57.3	6.61	152.09	7	2.468	4.185	0.59	1.69492	0.221886	0.0259775	0.271527	1.61375	6.63491	0.334051	0.95964	1.13178e+06	2.17459e+06	3.61496e+06	0	0	0
Master Protein	Q8N1N4	Keratin, type II cytoskeletal 78 OS=Homo sapiens OX=9606 GN=KRT78 PE=1 SV=2	24	12	67	10	520	56.8	6.02	165.13	12	2.192	4.035	0.543	1.84162	0.176217	0.038396	0.488642	1.65267	5.7124	0.168878	0.572761	518459	1.12893e+06	1.63611e+06	0	0	0
Master Protein	Q14894	Ketimine reductase mu-crystallin OS=Homo sapiens OX=9606 GN=CRYM PE=1 SV=1	20	5	33	5	314	33.8	5.14	96.57	5	1.323	1.722	0.769	1.30039	0.0772882	0.00510734	0.112314	1.47103	3.94649	0.730215	1.2348	675937	930719	1.20309e+06	0	0	0
Master Protein	P00338	L-lactate dehydrogenase A chain OS=Homo sapiens OX=9606 GN=LDHA PE=1 SV=2	30	9	78	8	332	36.7	8.27	218.06	9	1.41	1.528	0.923	1.08342	0.163089	0.0409171	0.548529	1.11048	2.12101	0.240718	0.282557	3.07219e+06	4.43107e+06	5.13086e+06	0	0	0
Master Protein	Q02252	Methylmalonate-semialdehyde dehydrogenase [acylating], mitochondrial OS=Homo sapiens OX=9606 GN=ALDH6A1 PE=1 SV=2	19	9	30	9	535	57.8	8.5	78.66	9	1.34	2.025	0.662	1.51057	0.0798607	0.00696963	0.162642	1.47087	4.3675	0.522164	1.19149	962425	1.39806e+06	1.86017e+06	0	0	0
Master Protein	H7C463	MICOS complex subunit MIC60 (Fragment) OS=Homo sapiens OX=9606 GN=IMMT PE=1 SV=1	11	5	9	5	613	68.1	6.06	23.49	5	1.391	1.74	0.8	1.25	0.0378428	0.00948153	0.479882	1.97802	3.52023	0.255092	0.398581	308551	510022	608697	0	0	0
Master Protein	E9PJH7	Mitochondrial glutamate carrier 1 (Fragment) OS=Homo sapiens OX=9606 GN=SLC25A22 PE=1 SV=5	12	3	16	3	313	33.3	9.67	44.22	3	3.065	2.443	1.255	0.796813	0.00455057	0.00811184	0.705433	7.17803	5.10802	0.190188	0.120753	278123	794645	698905	0	0	0
Master Protein	O95202	Mitochondrial proton/calcium exchanger protein OS=Homo sapiens OX=9606 GN=LETM1 PE=1 SV=1	10	6	15	6	739	83.3	6.7	36.11	6	6.898	5.848	1.18	0.847458	0.0169968	0.0129461	0.940466	12.2069	11.0402	0.031455	0.0225905	38902.8	263384	288998	0	0	0
Master Protein	P28482	Mitogen-activated protein kinase 1 OS=Homo sapiens OX=9606 GN=MAPK1 PE=1 SV=3	32	10	55	4	360	41.4	6.98	140.17	10	1.372	1.945	0.705	1.41844	0.0755143	0.00566813	0.131877	1.53934	4.36956	0.62028	1.24799	634974	976971	1.36565e+06	1	2	3
Master Protein	Q15746	Myosin light chain kinase, smooth muscle OS=Homo sapiens OX=9606 GN=MYLK PE=1 SV=4	1	2	4	2	1914	210.6	6.15	9.58	2	8.512	3.866	2.202	0.454133	0.00471429	0.0175586	0.073313	19.8039	6.7868	2.49887	0.515358	27503.1	235641	109330	0	0	0
Master Protein	O94760	N(G),N(G)-dimethylarginine dimethylaminohydrolase 1 OS=Homo sapiens OX=9606 GN=DDAH1 PE=1 SV=3	40	8	31	8	285	31.1	5.81	73.3	8	1.438	1.877	0.766	1.30548	0.129938	0.0153137	0.257307	1.27445	3.4066	0.451594	0.769645	647611	912678	1.1913e+06	0	0	0
Master Protein	O95299	NADH dehydrogenase [ubiquinone] 1 alpha subcomplex subunit 10, mitochondrial OS=Homo sapiens OX=9606 GN=NDUFA10 PE=1 SV=1	13	4	19	4	355	40.7	8.48	42.68	4	2.173	2.322	0.936	1.06838	0.00794209	0.0128411	0.892992	4.56344	4.39182	0.0460068	0.0525134	214807	502671	477795	0	0	0
Master Protein	P17568	NADH dehydrogenase [ubiquinone] 1 beta subcomplex subunit 7 OS=Homo sapiens OX=9606 GN=NDUFB7 PE=1 SV=4	14	2	7	2	137	16.4	8.92	1.67	2	1.653	2.185	0.757	1.321	0.0320608	0.00880002	0.514318	2.46963	4.4913	0.218598	0.381464	100462	162342	193117	0	1	1
Master Protein	G3V0I5	NADH dehydrogenase [ubiquinone] flavoprotein 1, mitochondrial OS=Homo sapiens OX=9606 GN=NDUFV1 PE=1 SV=1	16	7	25	7	457	50	8.21	57.23	7	2.294	2.135	1.075	0.930233	0.00936797	0.00632	0.921617	4.65304	4.69547	0.038108	0.0329761	349267	824174	927585	0	0	0
Master Protein	P00387	NADH-cytochrome b5 reductase 3 OS=Homo sapiens OX=9606 GN=CYB5R3 PE=1 SV=3	12	3	13	3	301	34.2	7.59	37.74	3	1.367	1.672	0.817	1.22399	0.0783834	0.0118207	0.312044	1.5116	3.22254	0.413226	0.619076	406366	555727	677382	0	0	0
Master Protein	P28331	NADH-ubiquinone oxidoreductase 75 kDa subunit, mitochondrial OS=Homo sapiens OX=9606 GN=NDUFS1 PE=1 SV=3	21	9	29	9	727	79.4	6.23	97.82	9	2.402	2.434	0.987	1.01317	0.0707347	0.0466517	0.940571	2.76318	3.23998	0.0262627	0.0269591	363026	811270	927051	0	1	1
Master Protein	Q9Y2A7	Nck-associated protein 1 OS=Homo sapiens OX=9606 GN=NCKAP1 PE=1 SV=1	8	8	28	8	1128	128.7	6.62	72.5	8	2.212	3.011	0.735	1.36054	0.115057	0.0363096	0.645717	2.07726	4.33578	0.139619	0.258446	310371	538845	696932	0	0	0
Master Protein	P17677	Neuromodulin OS=Homo sapiens OX=9606 GN=GAP43 PE=1 SV=1	44	5	62	5	238	24.8	4.72	280.36	5	1.827	2.144	0.852	1.17371	0.0119879	0.0112003	0.997771	3.51014	4.18245	0.000825742	0.00113754	870063	1.80644e+06	1.83277e+06	0	1	1
Master Protein	P51674	Neuronal membrane glycoprotein M6-a OS=Homo sapiens OX=9606 GN=GPM6A PE=1 SV=2	20	8	77	8	278	31.2	5.27	261.7	8	1.572	1.789	0.879	1.13766	0.0431307	0.0182896	0.754848	2.14612	3.10892	0.107362	0.138954	3.88912e+06	6.96487e+06	7.76831e+06	1	0	1
Master Protein	A0A2R8Y4H2	Neuronal-specific septin-3 OS=Homo sapiens OX=9606 GN=SEPT3 PE=1 SV=1	5	4	27	4	856	92.3	9.22	79.08	4	1.675	2.059	0.813	1.23001	0.0356397	0.0116822	0.613159	2.42551	3.97897	0.172703	0.261288	456881	869721	1.03166e+06	0	0	0
Master Protein	P43007	Neutral amino acid transporter A OS=Homo sapiens OX=9606 GN=SLC1A4 PE=1 SV=1	6	3	14	3	532	55.7	6.25	39.17	3	3.205	3.28	0.977	1.02354	0.0189387	0.0197035	0.999325	5.52109	5.5939	0.000286682	0.000300339	71783.2	347693	343002	0	0	0
Master Protein	P23284	Peptidyl-prolyl cis-trans isomerase B OS=Homo sapiens OX=9606 GN=PPIB PE=1 SV=2	10	2	8	2	216	23.7	9.41	13.27	2	1.772	4.14	0.428	2.33645	0.0576312	0.00666084	0.213379	2.19611	9.01059	0.287123	1.5674	73700.4	208539	328429	0	0	0
Master Protein	P30044	Peroxiredoxin-5, mitochondrial OS=Homo sapiens OX=9606 GN=PRDX5 PE=1 SV=4	31	5	33	5	214	22.1	8.7	87.42	5	1.502	1.622	0.926	1.07991	0.0384829	0.0257529	0.939349	2.12493	2.57764	0.0251622	0.0293445	1.09383e+06	1.62454e+06	1.70777e+06	2	1	3
Master Protein	Q9BRX8	Peroxiredoxin-like 2A OS=Homo sapiens OX=9606 GN=PRXL2A PE=1 SV=3	24	5	15	5	229	25.7	8.84	29.08	5	4.313	2.605	1.656	0.603865	0.00390822	0.0134637	0.480494	10.3858	4.87353	0.527124	0.192217	63398.2	243885	182719	0	0	0
Master Protein	A0A3B3ITK7	Phosphoglucomutase-1 OS=Homo sapiens OX=9606 GN=PGM1 PE=1 SV=1	13	7	37	7	584	63.9	6.76	81.07	7	1.472	1.576	0.934	1.07066	0.074403	0.0267046	0.693415	1.66102	2.4797	0.148513	0.170243	429029	675827	796381	0	0	0
Master Protein	P00558	Phosphoglycerate kinase 1 OS=Homo sapiens OX=9606 GN=PGK1 PE=1 SV=3	47	15	128	15	417	44.6	8.1	414.29	15	1.53	1.869	0.819	1.221	0.171519	0.0171659	0.22312	1.1715	3.29941	0.533547	0.795436	4.41164e+06	5.9661e+06	7.64833e+06	0	0	0
Master Protein	Q9Y2Q0	Phospholipid-transporting ATPase IA OS=Homo sapiens OX=9606 GN=ATP8A1 PE=1 SV=1	5	5	15	5	1164	131.3	6.84	37.69	5	1.348	3.229	0.418	2.39234	0.796277	0.0103976	0.0213629	0.133366	6.40333	0.698202	3.99603	194461	241359	571160	0	0	0
Master Protein	P23634	Plasma membrane calcium-transporting ATPase 4 OS=Homo sapiens OX=9606 GN=ATP2B4 PE=1 SV=2	13	13	51	5	1241	137.8	6.6	159.91	13	2.175	3.39	0.642	1.55763	0.0324206	0.0145023	0.770293	3.23896	6.23273	0.0727669	0.176548	75791.5	222402	279039	0	0	0
Master Protein	P68402	Platelet-activating factor acetylhydrolase IB subunit beta OS=Homo sapiens OX=9606 GN=PAFAH1B2 PE=1 SV=1	12	2	10	2	229	25.6	5.92	22.13	2	1.419	1.609	0.882	1.13379	0.00361993	0.00104825	0.367462	3.4642	4.79407	0.383482	0.492956	198899	294968	329420	0	0	0
Master Protein	P35232	Prohibitin OS=Homo sapiens OX=9606 GN=PHB PE=1 SV=1	30	7	26	7	272	29.8	5.76	62.06	7	2.153	2.136	1.008	0.992063	0.0310623	0.025311	0.983406	3.24622	3.41053	0.00732513	0.00720932	532509	1.18844e+06	1.23269e+06	0	1	1
Master Protein	P07237	Protein disulfide-isomerase OS=Homo sapiens OX=9606 GN=P4HB PE=1 SV=3	5	3	15	3	508	57.1	4.87	38.68	3	1.482	1.733	0.855	1.16959	0.07505	0.0284119	0.719449	1.66673	2.68008	0.122265	0.167251	100094	162820	186865	1	1	2
Master Protein	Q9BY11	Protein kinase C and casein kinase substrate in neurons protein 1 OS=Homo sapiens OX=9606 GN=PACSIN1 PE=1 SV=1	27	10	66	10	444	50.9	5.24	197.87	10	1.508	2.647	0.57	1.75439	0.0504045	0.00704244	0.261534	1.95668	5.69708	0.332009	1.02188	2.23388e+06	4.25284e+06	5.85413e+06	0	0	0
Master Protein	Q9BPW8	Protein NipSnap homolog 1 OS=Homo sapiens OX=9606 GN=NIPSNAP1 PE=1 SV=1	8	2	11	2	284	33.3	9.31	29.44	2	7.936	5.78	1.373	0.728332	0.00793757	0.00794278	1	16.6681	12.1382	2.63493e-07	1.39774e-07	53846.8	422960	441461	0	0	0
Master Protein	Q9Y570	Protein phosphatase methylesterase 1 OS=Homo sapiens OX=9606 GN=PPME1 PE=1 SV=3	5	2	3	2	386	42.3	5.97	5.47	2	0.477	2.364	0.202	4.9505	0.00590044	0.0023915	0.000219219	1.06329	6.19682	0.739143	18.1145	67480.8	32505.7	159267	0	0	0
Master Protein	F8WD64	Protein stum homolog OS=Homo sapiens OX=9606 GN=STUM PE=1 SV=1	21	2	20	2	141	15	7.21	71.36	2	2.768	1.99	1.391	0.718907	0.00802922	0.0209626	0.666751	5.79986	3.34032	0.244867	0.126554	448918	1.12576e+06	944622	0	0	0
Master Protein	Q08188	Protein-glutamine gamma-glutamyltransferase E OS=Homo sapiens OX=9606 GN=TGM3 PE=1 SV=4	9	4	12	4	693	76.6	5.86	36.85	4	1.74	2.855	0.61	1.63934	0.17822	0.0359303	0.456469	1.30333	4.12416	0.207759	0.558342	181027	375254	529451	0	0	0
Master Protein	P22061	Protein-L-isoaspartate(D-aspartate) O-methyltransferase OS=Homo sapiens OX=9606 GN=PCMT1 PE=1 SV=4	42	8	28	8	227	24.6	7.21	86.4	8	1.634	1.686	0.969	1.03199	0.026831	0.00725218	0.494304	2.56761	3.60725	0.29652	0.315796	631027	909697	1.02363e+06	0	0	0
Master Protein	Q96GD0	Pyridoxal phosphate phosphatase OS=Homo sapiens OX=9606 GN=PDXP PE=1 SV=2	11	2	3	2	296	31.7	6.55	8.08	2	1.818	1.926	0.944	1.05932	0.0138059	0.00584103	0.698913	3.38137	4.30174	0.146865	0.164806	57628.5	95118.3	105300	0	0	0
Master Protein	P11498	Pyruvate carboxylase, mitochondrial OS=Homo sapiens OX=9606 GN=PC PE=1 SV=2	4	3	5	3	1178	129.6	6.84	15.15	3	4.134	6.511	0.635	1.5748	0.00831825	0.00271372	0.508168	8.59859	16.7101	0.186685	0.462981	28371.6	101925	148164	0	0	0
Master Protein	P08559	Pyruvate dehydrogenase E1 component subunit alpha, somatic form, mitochondrial OS=Homo sapiens OX=9606 GN=PDHA1 PE=1 SV=3	19	7	39	7	390	43.3	8.06	93.67	7	1.538	1.776	0.866	1.15473	0.02308	0.00550207	0.421024	2.51734	4.01283	0.32535	0.433826	1.0453e+06	1.55493e+06	1.81361e+06	0	0	0
Master Protein	H3BR70	Pyruvate kinase OS=Homo sapiens OX=9606 GN=PKM PE=1 SV=1	41	15	103	3	366	40.2	8.03	314.25	15	2.371	2.682	0.884	1.13122	0.0959022	0.0340381	0.696234	2.41408	3.93727	0.139004	0.177879	743247	1.61607e+06	1.97443e+06	0	0	0
Master Protein	P14618	Pyruvate kinase PKM OS=Homo sapiens OX=9606 GN=PKM PE=1 SV=4	55	23	178	11	531	57.9	7.84	582.13	23	1.356	1.696	0.8	1.25	0.0882191	0.0105637	0.244869	1.42982	3.35161	0.488853	0.763833	5.06123e+06	6.84366e+06	8.3208e+06	1	2	3
Master Protein	P61106	Ras-related protein Rab-14 OS=Homo sapiens OX=9606 GN=RAB14 PE=1 SV=4	50	7	38	6	215	23.9	6.21	120.91	7	1.493	1.771	0.843	1.18624	0.0342693	0.00690115	0.372928	2.18739	3.82727	0.36112	0.508156	762836	1.04634e+06	1.20584e+06	0	0	0
Master Protein	P61019	Ras-related protein Rab-2A OS=Homo sapiens OX=9606 GN=RAB2A PE=1 SV=1	37	6	25	6	212	23.5	6.54	90.23	6	1.596	1.661	0.961	1.04058	0.0361092	0.0384416	0.998511	2.30204	2.35064	0.000622032	0.000673544	1.24436e+06	1.97853e+06	1.94971e+06	0	1	1
Master Protein	P20336	Ras-related protein Rab-3A OS=Homo sapiens OX=9606 GN=RAB3A PE=1 SV=1	40	8	55	3	220	25	5.03	143.66	8	1.644	1.722	0.955	1.04712	0.0190104	0.0164425	0.990804	2.82934	3.0721	0.00383187	0.0042015	1.08637e+06	2.02234e+06	2.03085e+06	0	1	1
Master Protein	Q9NQC3	Reticulon-4 OS=Homo sapiens OX=9606 GN=RTN4 PE=1 SV=2	11	10	45	10	1192	129.9	4.5	124.17	10	2.674	1.914	1.397	0.71582	0.00704291	0.0191148	0.639454	5.75511	3.28946	0.271285	0.139006	1.40097e+06	3.35632e+06	2.82041e+06	2	2	4
Master Protein	P10768	S-formylglutathione hydrolase OS=Homo sapiens OX=9606 GN=ESD PE=1 SV=2	23	5	20	5	282	31.4	7.02	50.73	5	1.039	1.645	0.632	1.58228	0.941477	0.0421677	0.0635473	0.0272118	2.26191	0.756443	1.89383	356231	370255	533125	0	0	0
Master Protein	G3XAH0	Septin-5 OS=Homo sapiens OX=9606 GN=SEPT5 PE=1 SV=1	12	3	20	2	378	43.8	6.67	53.68	3	4.878	4.359	1.119	0.893655	0.00302411	0.00203912	0.895679	12.2896	11.7281	0.0535415	0.0427593	50480.1	212531	249835	0	0	0
Master Protein	P30153	Serine/threonine-protein phosphatase 2A 65 kDa regulatory subunit A alpha isoform OS=Homo sapiens OX=9606 GN=PPP2R1A PE=1 SV=4	24	11	60	11	589	65.3	5.11	161.84	11	1.247	1.667	0.748	1.3369	0.126228	0.0164948	0.287127	1.12086	2.97168	0.405361	0.7245	1.31513e+06	1.67914e+06	1.98259e+06	1	1	2
Master Protein	F6WIT2	Serine/threonine-protein phosphatase 2A activator OS=Homo sapiens OX=9606 GN=PTPA PE=1 SV=1	11	3	19	3	288	32.9	6.93	48.95	3	1.354	1.745	0.776	1.28866	0.153844	0.00552676	0.0628157	1.10069	3.93939	0.932699	1.54888	301972	366705	476903	0	0	0
Master Protein	Q08209	Serine/threonine-protein phosphatase 2B catalytic subunit alpha isoform OS=Homo sapiens OX=9606 GN=PPP3CA PE=1 SV=1	20	8	45	8	521	58.7	5.86	114.27	8	1.36	1.788	0.761	1.31406	0.0434803	0.00561947	0.229005	1.85192	4.02355	0.487157	0.841201	1.38052e+06	2.12767e+06	2.67797e+06	0	0	0
Master Protein	Q96P63	Serpin B12 OS=Homo sapiens OX=9606 GN=SERPINB12 PE=1 SV=1	11	4	16	4	405	46.2	5.53	39.68	4	1.454	2.001	0.726	1.37741	0.178548	0.0272869	0.351009	1.08795	3.12966	0.330099	0.626284	364590	590171	819505	0	0	0
Master Protein	Q9H9B4	Sideroflexin-1 OS=Homo sapiens OX=9606 GN=SFXN1 PE=1 SV=4	16	4	13	4	322	35.6	9.07	37.59	4	1.958	2.152	0.91	1.0989	0.0279492	0.0136344	0.807365	3.04201	4.01426	0.0845664	0.102121	131699	286140	330456	0	0	0
Master Protein	A0A1P0AYU5	Sidoreflexin OS=Homo sapiens OX=9606 GN=SFXN3 PE=1 SV=1	12	3	14	3	325	36	9.09	40.05	3	5.74	4.408	1.302	0.768049	0.0194216	0.0342564	0.879644	9.82524	6.45886	0.0725122	0.0427749	86663	330625	273071	0	0	0
Master Protein	Q9UPR5	Sodium/calcium exchanger 2 OS=Homo sapiens OX=9606 GN=SLC8A2 PE=2 SV=2	5	3	5	3	921	100.3	5.15	14.15	3	3.608	5.044	0.715	1.3986	0.0808311	0.0209047	0.538123	3.94146	8.47269	0.19242	0.37639	82045	231535	310079	1	0	1
Master Protein	B1AKY9	Sodium/potassium-transporting ATPase subunit alpha OS=Homo sapiens OX=9606 GN=ATP1A2 PE=1 SV=1	31	27	206	14	1009	110.8	5.59	609.47	27	1.754	1.936	0.906	1.10375	0.0273277	0.00936226	0.621156	2.7422	3.92741	0.18736	0.228256	1.95767e+06	3.43502e+06	4.00578e+06	0	0	0
Master Protein	A0A0D9SF54	Spectrin alpha chain, non-erythrocytic 1 OS=Homo sapiens OX=9606 GN=SPTAN1 PE=1 SV=1	40	84	520	84	2457	282.7	5.34	1554.83	84	1.622	1.785	0.909	1.10011	0.0372282	0.00883758	0.452895	2.31805	3.6658	0.312698	0.378441	1.50987e+07	2.54881e+07	3.06022e+07	0	0	0
Master Protein	Q01082	Spectrin beta chain, non-erythrocytic 1 OS=Homo sapiens OX=9606 GN=SPTBN1 PE=1 SV=2	37	69	456	63	2364	274.4	5.57	1341.53	69	1.477	1.815	0.814	1.2285	0.0548792	0.00591282	0.192731	1.86189	4.04419	0.58205	0.878439	1.06891e+07	1.61612e+07	2.13018e+07	3	2	5
Master Protein	P38646	Stress-70 protein, mitochondrial OS=Homo sapiens OX=9606 GN=HSPA9 PE=1 SV=2	26	12	65	12	679	73.6	6.16	198.04	12	2.254	2.42	0.932	1.07296	0.0230842	0.0063973	0.496496	3.68909	5.30949	0.283407	0.326271	678943	1.33646e+06	1.62651e+06	1	1	2
Master Protein	P31948	Stress-induced-phosphoprotein 1 OS=Homo sapiens OX=9606 GN=STIP1 PE=1 SV=1	4	2	7	2	543	62.6	6.8	18.15	2	1.575	2.34	0.673	1.48588	0.203273	0.0455812	0.503156	1.08977	3.13844	0.200754	0.443235	100324	161400	205068	0	0	0
Master Protein	P21912	Succinate dehydrogenase [ubiquinone] iron-sulfur subunit, mitochondrial OS=Homo sapiens OX=9606 GN=SDHB PE=1 SV=3	8	2	18	2	280	31.6	8.76	48.08	2	1.992	1.584	1.258	0.794913	0.0149335	0.0235981	0.914397	3.63707	2.57736	0.0488924	0.0308944	107629	210443	199549	0	0	0
Master Protein	A0A2R8Y6Y7	Succinate--CoA ligase [ADP-forming] subunit beta, mitochondrial OS=Homo sapiens OX=9606 GN=SUCLA2 PE=1 SV=1	10	5	31	5	484	52.6	7.49	65.59	5	1.523	1.584	0.961	1.04058	0.0444219	0.0302943	0.946109	2.05971	2.40553	0.0231204	0.0250351	732157	1.2606e+06	1.36101e+06	0	0	0
Master Protein	P51649	Succinate-semialdehyde dehydrogenase, mitochondrial OS=Homo sapiens OX=9606 GN=ALDH5A1 PE=1 SV=2	11	5	23	5	535	57.2	8.28	60.5	5	1.533	2.115	0.725	1.37931	0.107082	0.0190892	0.389551	1.48745	3.63614	0.296841	0.564738	351272	621911	876370	0	0	0
Master Protein	P55809	Succinyl-CoA:3-ketoacid coenzyme A transferase 1, mitochondrial OS=Homo sapiens OX=9606 GN=OXCT1 PE=1 SV=1	16	6	35	6	520	56.1	7.46	105.26	6	2.426	2.743	0.885	1.12994	0.000758669	0.000426941	0.707042	7.56899	9.2429	0.133241	0.170119	311220	738047	807698	0	0	0
Master Protein	P17600	Synapsin-1 OS=Homo sapiens OX=9606 GN=SYN1 PE=1 SV=3	42	19	154	18	705	74.1	9.83	491.15	19	2.491	2.478	1.005	0.995025	0.0109352	0.0102714	0.998066	4.88528	4.92718	0.000845007	0.00083662	3.58183e+06	8.9399e+06	8.77754e+06	3	2	5
Master Protein	Q92777	Synapsin-2 OS=Homo sapiens OX=9606 GN=SYN2 PE=2 SV=4	27	10	72	9	582	63	8.41	221.1	10	2.348	2.717	0.864	1.15741	0.0289169	0.0138564	0.799908	3.61322	5.04913	0.0837733	0.112222	1.14286e+06	2.92966e+06	3.20312e+06	1	1	2
Master Protein	Q7L0J3	Synaptic vesicle glycoprotein 2A OS=Homo sapiens OX=9606 GN=SV2A PE=1 SV=1	12	7	40	7	742	82.6	5.57	108.9	7	1.765	1.744	1.012	0.988142	0.0253681	0.0370956	0.945236	2.81643	2.4951	0.0247534	0.0241699	802366	1.59423e+06	1.50957e+06	2	1	3
Master Protein	Q7L1I2	Synaptic vesicle glycoprotein 2B OS=Homo sapiens OX=9606 GN=SV2B PE=1 SV=1	5	3	16	3	683	77.4	5.44	20.41	3	1.582	1.533	1.032	0.968992	0.0282805	0.045958	0.91492	2.44975	2.0506	0.0398528	0.0374197	502230	849927	783209	0	0	0
Master Protein	O43761	Synaptogyrin-3 OS=Homo sapiens OX=9606 GN=SYNGR3 PE=1 SV=2	12	2	18	2	229	24.5	8.18	53.96	2	1.6	1.586	1.009	0.99108	0.0583591	0.0458585	0.979253	1.97423	2.12299	0.0091869	0.00902374	439991	756511	773302	0	0	0
Master Protein	C9JFZ1	Synaptojanin-1 OS=Homo sapiens OX=9606 GN=SYNJ1 PE=1 SV=1	9	10	50	10	1350	149.2	8.25	132.1	10	1.393	1.734	0.803	1.24533	0.204841	0.0248681	0.28035	0.959196	2.78196	0.443496	0.687795	545742	746720	946757	0	0	0
Master Protein	P08247	Synaptophysin OS=Homo sapiens OX=9606 GN=SYP PE=1 SV=3	12	4	35	4	313	33.8	4.81	87.73	4	1.825	2.09	0.873	1.14548	0.0161469	0.0096556	0.884205	3.27024	4.21181	0.0466592	0.0612221	2.1848e+06	4.44878e+06	4.72413e+06	2	1	3
Master Protein	F8WF23	Synaptoporin OS=Homo sapiens OX=9606 GN=SYNPR PE=1 SV=1	32	2	6	2	75	8.1	6.48	12.35	2	3.121	2.698	1.157	0.864304	0.0174797	0.0168291	0.999364	5.48505	4.78609	0.000319721	0.000238839	33613.6	107181	103956	0	0	0
Master Protein	P21579	Synaptotagmin-1 OS=Homo sapiens OX=9606 GN=SYT1 PE=1 SV=1	33	13	96	13	422	47.5	8.12	259.18	13	2.161	2.007	1.077	0.928505	0.034951	0.0283863	0.983234	3.14758	3.10461	0.00790846	0.00681806	2.87324e+06	6.19709e+06	6.49548e+06	2	2	4
Master Protein	P50991	T-complex protein 1 subunit delta OS=Homo sapiens OX=9606 GN=CCT4 PE=1 SV=4	13	6	32	6	539	57.9	7.83	68.74	6	1.423	1.818	0.783	1.27714	0.367251	0.0360184	0.228226	0.619058	2.62424	0.5024	0.819456	532538	676496	895832	1	0	1
Master Protein	E9PCA1	T-complex protein 1 subunit epsilon OS=Homo sapiens OX=9606 GN=CCT5 PE=1 SV=1	9	5	21	5	520	57.1	5.55	29.29	5	1.16	1.701	0.682	1.46628	0.929414	0.034499	0.0539104	0.0368773	2.48719	0.864999	1.85972	372155	390386	569547	0	0	0
Master Protein	B4DUR8	T-complex protein 1 subunit gamma OS=Homo sapiens OX=9606 GN=CCT3 PE=1 SV=1	13	6	27	6	500	55.6	5.64	71.77	6	1.657	2.551	0.65	1.53846	0.235123	0.0144464	0.133276	1.04176	4.69445	0.568912	1.34654	899263	1.27781e+06	1.95284e+06	0	0	0
Master Protein	P30048	Thioredoxin-dependent peroxide reductase, mitochondrial OS=Homo sapiens OX=9606 GN=PRDX3 PE=1 SV=3	18	4	26	4	256	27.7	7.78	60.06	4	2.001	1.835	1.091	0.91659	0.00489307	0.00520172	0.997775	4.62315	4.19087	0.00105548	0.000886749	650511	1.20533e+06	1.18078e+06	0	0	0
Master Protein	C9J2C0	Tubulin alpha chain (Fragment) OS=Homo sapiens OX=9606 GN=TUBA8 PE=1 SV=1	34	14	203	4	467	52	5.31	632.13	14	1.29	1.558	0.828	1.20773	0.319179	0.0222868	0.158462	0.639795	2.57374	0.662463	0.966275	253199	304063	378346	0	0	0
Master Protein	P78324	Tyrosine-protein phosphatase non-receptor type substrate 1 OS=Homo sapiens OX=9606 GN=SIRPA PE=1 SV=2	23	8	53	8	504	54.9	6.98	154.61	8	1.896	1.954	0.97	1.03093	0.0431775	0.0132244	0.5888	2.58755	3.67083	0.223131	0.237146	893599	1.39761e+06	1.58911e+06	1	0	1
Master Protein	P45974	Ubiquitin carboxyl-terminal hydrolase 5 OS=Homo sapiens OX=9606 GN=USP5 PE=1 SV=2	15	10	57	10	858	95.7	5.03	150	10	1.286	1.588	0.809	1.23609	0.207332	0.0366858	0.407784	0.878767	2.27958	0.315162	0.481546	933757	1.15187e+06	1.35163e+06	1	1	2
Master Protein	P09936	Ubiquitin carboxyl-terminal hydrolase isozyme L1 OS=Homo sapiens OX=9606 GN=UCHL1 PE=1 SV=2	54	10	115	10	223	24.8	5.48	386.88	10	1.31	1.564	0.838	1.19332	0.0675862	0.0264359	0.731676	1.53289	2.46769	0.113701	0.161911	9.9561e+06	1.41087e+07	1.51758e+07	3	1	4
Master Protein	Q93050	V-type proton ATPase 116 kDa subunit a isoform 1 OS=Homo sapiens OX=9606 GN=ATP6V0A1 PE=1 SV=3	19	14	75	14	837	96.4	6.43	207.89	14	2.48	2.308	1.074	0.931099	0.0236314	0.0219955	0.997859	4.03375	3.82589	0.000999816	0.000866785	1.81482e+06	4.67587e+06	4.5592e+06	0	0	0
Master Protein	P38606	V-type proton ATPase catalytic subunit A OS=Homo sapiens OX=9606 GN=ATP6V1A PE=1 SV=2	29	15	87	15	617	68.3	5.52	229.58	15	1.452	1.986	0.731	1.36799	0.00839732	0.00104966	0.126031	3.01415	5.9162	0.65755	1.23054	2.47266e+06	4.01542e+06	5.0587e+06	4	2	6
Master Protein	P21281	V-type proton ATPase subunit B, brain isoform OS=Homo sapiens OX=9606 GN=ATP6V1B2 PE=1 SV=3	19	7	32	7	511	56.5	5.81	92.88	7	1.751	1.767	0.991	1.00908	0.0199404	0.00692031	0.608513	2.97716	3.8165	0.213788	0.217689	1.01052e+06	1.72551e+06	1.95716e+06	2	2	4
Master Protein	P36543	V-type proton ATPase subunit E 1 OS=Homo sapiens OX=9606 GN=ATP6V1E1 PE=1 SV=1	32	7	28	7	226	26.1	8	85.06	7	2.458	3.677	0.669	1.49477	0.0549179	0.0111419	0.406929	3.09778	7.18133	0.261232	0.583678	564869	1.07355e+06	1.49575e+06	2	1	3
Master Protein	P49748	Very long-chain specific acyl-CoA dehydrogenase, mitochondrial OS=Homo sapiens OX=9606 GN=ACADVL PE=1 SV=1	5	3	4	3	655	70.3	8.75	10.56	3	4.849	4.26	1.138	0.878735	0.0441076	0.0328959	0.946827	6.57276	6.31698	0.0270038	0.0208516	24136	94920	115858	0	1	1
Master Protein	J3QRU4	Vesicle-associated membrane protein 2 OS=Homo sapiens OX=9606 GN=VAMP2 PE=4 SV=2	36	4	39	4	113	12.2	6.7	161.95	4	1.688	1.614	1.046	0.956023	0.0148036	0.0357413	0.735475	3.08842	2.33518	0.13957	0.127564	1.12335e+06	2.12269e+06	1.89773e+06	0	0	0
Master Protein	P46459	Vesicle-fusing ATPase OS=Homo sapiens OX=9606 GN=NSF PE=1 SV=3	32	23	149	23	744	82.5	6.95	400.96	23	0.958	1.536	0.623	1.60514	0.951195	0.0234437	0.0334344	0.0208176	2.50364	0.919428	2.36887	7.03063e+06	7.32394e+06	1.04789e+07	2	1	3
Master Protein	Q9P2U7	Vesicular glutamate transporter 1 OS=Homo sapiens OX=9606 GN=SLC17A7 PE=2 SV=1	4	2	10	2	560	61.6	7.47	30.03	2	1.975	2.245	0.88	1.13636	0.0132019	0.00995718	0.962408	3.71174	4.49418	0.014644	0.0189101	157207	376865	383786	1	0	1
Master Protein	P25311	Zinc-alpha-2-glycoprotein OS=Homo sapiens OX=9606 GN=AZGP1 PE=1 SV=2	13	3	22	3	298	34.2	6.05	61.21	3	1.314	1.778	0.739	1.35318	0.154821	0.0214723	0.313804	1.06456	2.96592	0.37197	0.681112	268591	399679	534240	0	0	0
