## Appendix H for "Similar neuronal imprint and absence of cross-seeded partner fibrils in α-synuclein aggregates from MSA and Parkinson’s disease brains"

### Sheet: GOs
Gene Ontology	Terms	p value	FC	Z score	#proteins
biological processes	trans-synaptic signaling	4.12e-05	2.59	11.36	22
	ATP metabolic process	0.000419	2.2	7.43	22
	ion transmembrane transport	0.000486	2.09	6.92	24
	chemical synaptic transmission	0.000669	2.29	7.27	19
	neurotransmitter transport	0.00149	2.77	7.83	12
	ATP biosynthetic process	0.00213	3.53	9.43	8
	mitochondrial transmembrane transport	0.00514	3.37	7.71	7
	synaptic transmission, glutamatergic	0.00588	4.42	9.86	5
	regulation of macroautophagy	0.00756	3.53	7.49	6
	synaptic vesicle clustering	0.0196	5.3	9.05	3
cellular components	mitochondrial matrix	5.16e-05	2.37	10.16	25
	inner mitochondrial membrane protein complex	0.000421	2.74	9.25	15
	proton-transporting ATPase complex	0.000879	3.67	11.22	9
	synaptic vesicle membrane	0.00155	2.92	8.2	11
	mitochondrial inner membrane	0.00155	2.08	5.84	20
	mitochondrial protein complex	0.00178	2.29	6.3	16
	transport vesicle membrane	0.00294	2.54	6.43	12
	excitatory synapse	0.00588	4.42	9.86	5
	proton-transporting V-type ATPase complex	0.0154	4.24	7.68	4
	clathrin-sculpted glutamate transport vesicle	0.0196	5.3	9.05	3
molecular function	cation transmembrane transporter activity	0.000217	2.37	8.68	21
	transmembrane transporter activity	0.000406	2.07	7.02	25
	ion transmembrane transporter activity	0.00109	2.05	6.07	22
	proton-transporting ATPase activity	0.00227	4.54	12	6
	active transmembrane transporter activity	0.00355	2.38	5.83	13
	L-amino acid transmembrane transporter activity	0.00588	4.42	9.86	5
	amino acid transmembrane transporter activity	0.00726	5.3	11.34	4
	ATPase-coupled ion transmembrane transporter activity	0.0175	2.65	4.66	7
	proton-transporting ATP synthase activity, rotational mechanism	0.0184	3.31	5.74	5
	L-glutamate transmembrane transporter activity	0.0196	5.3	9.05	3
